# TDP-43 nuclear loss in FTD/ALS causes widespread alternative polyadenylation changes

**DOI:** 10.1101/2024.01.22.575730

**Authors:** Yi Zeng, Anastasiia Lovchykova, Tetsuya Akiyama, Chang Liu, Caiwei Guo, Vidhya Maheswari Jawahar, Odilia Sianto, Anna Calliari, Mercedes Prudencio, Dennis W. Dickson, Leonard Petrucelli, Aaron D. Gitler

## Abstract

In frontotemporal dementia and amyotrophic lateral sclerosis, the RNA-binding protein TDP-43 is depleted from the nucleus. TDP-43 loss leads to cryptic exon inclusion but a role in other RNA processing events remains unresolved. Here, we show that loss of TDP-43 causes widespread changes in alternative polyadenylation, impacting expression of disease-relevant genes (e.g., *ELP1, NEFL,* and *TMEM106B*) and providing evidence that alternative polyadenylation is a new facet of TDP-43 pathology.
