## Supplemental Table S1 for "TDP-43 nuclear loss in FTD/ALS causes widespread alternative polyadenylation changes"

Gene_Name	log2FC	APA_direction	APA_program_used	common_in_both_programs
BNIP3	0.39040511139893	distal	Apalyzer	no
CACNA2D2	0.960934514215437	distal	Apalyzer	no
CMTM6	0.223226045490468	distal	Apalyzer	no
COX7B	-0.406299728190204	proximal	Apalyzer	no
CTTNBP2	-0.560946377259976	proximal	Apalyzer	no
CYBB	0.699563566229396	distal	Apalyzer	no
DEPDC5	0.584964055108529	distal	Apalyzer	no
DLG5	0.281332268877398	distal	Apalyzer	no
DPH5	0.730722096501077	distal	Apalyzer	no
DUS4L	0.779553268620616	distal	Apalyzer	no
DYRK1B	0.448534423113262	distal	Apalyzer	no
ELP1	0.587153208873588	distal	Apalyzer	no
EMILIN3	-1.05749040180145	proximal	Apalyzer	no
EML4	0.282392182294734	distal	Apalyzer	no
FOCAD	0.373272909359834	distal	Apalyzer	no
GPR155	0.254289270455208	distal	Apalyzer	no
GPR62	-0.3219019888712	proximal	Apalyzer	no
HEG1	0.98090990176134	distal	Apalyzer	no
HLF	0.158458782273812	distal	Apalyzer	no
HNRNPDL	-0.267232328385118	proximal	Apalyzer	no
IPCEF1	0.524535816264597	distal	Apalyzer	no
L3MBTL1	0.754876114324416	distal	Apalyzer	no
LRFN1	1.4794275913701	distal	Apalyzer	yes
MARK3	0.574203063644623	distal	Apalyzer	yes
MMAB	-1.94976347670707	proximal	Apalyzer	no
MSRB2	0.327291942403729	distal	Apalyzer	no
PPP4R3A	-0.388870101063352	proximal	Apalyzer	no
PSMC2	0.329053812924558	distal	Apalyzer	no
RIMS1	0.527444145430539	distal	Apalyzer	no
RNASET2	0.693069099477148	distal	Apalyzer	no
SFRP2	-0.383698666855681	proximal	Apalyzer	no
SIN3A	-0.630159776266168	proximal	Apalyzer	no
SLC39A13	-0.597404410970293	proximal	Apalyzer	no
SYN2	0.779630524206574	distal	Apalyzer	no
SYNGR1	-0.31465039168928	proximal	Apalyzer	no
TCF25	1.54219550800497	distal	Apalyzer	no
TULP4	0.257280656343189	distal	Apalyzer	no
UNC13C	0.293475363497479	distal	Apalyzer	no
VWA1	1.06938173248397	distal	Apalyzer	no
XK	-0.333023900651432	proximal	Apalyzer	no
ZNF511	1.35687466776419	distal	Apalyzer	no
DPM1	-14.982618207969	proximal	QAPA	no
METTL13	1.18782849472974	distal	QAPA	no
ZNF200	-1.93964437128192	proximal	QAPA	no
GPRC5A	1.94598567623107	distal	QAPA	no
OSBPL5	1.71478489859714	distal	QAPA	no
ZFYVE16	-0.969365904982366	proximal	QAPA	no
NEDD4L	-4.53322934044898	proximal	QAPA	no
PRDM1	1.62878903142488	distal	QAPA	no
PMS1	1.46614137644798	distal	QAPA	no
RPS6KA2	0.712971105041651	distal	QAPA	no
PPP2R3A	-0.431194289152223	proximal	QAPA	no
SRI	1.60810130059971	distal	QAPA	no
MARK3	1.48772280185032	distal	QAPA	yes
ADD1	1.24658733024185	distal	QAPA	no
DNAJB11	1.78289411255879	distal	QAPA	no
SIRT1	-1.76942375093215	proximal	QAPA	no
TTLL1	1.37701076702989	distal	QAPA	no
CUL2	1.46311996832715	distal	QAPA	no
SENP6	0.49126462181283	distal	QAPA	no
C3orf14	1.62163604911258	distal	QAPA	no
GNPAT	1.18181052832663	distal	QAPA	no
DHDDS	2.32210706671898	distal	QAPA	no
HSPH1	0.246035536168648	distal	QAPA	no
BICC1	1.78696625368701	distal	QAPA	no
GTF2F1	0.747776511557103	distal	QAPA	no
LRFN1	0.967158281203891	distal	QAPA	yes
TXNDC17	1.806879769245	distal	QAPA	no
SAT1	1.58657883497827	distal	QAPA	no
SLC6A11	2.08263027989857	distal	QAPA	no
KANK4	-2.54297434443222	proximal	QAPA	no
REPS1	0.183926770575475	distal	QAPA	no
KCNMB4	2.53182104903646	distal	QAPA	no
STAM	-19.6120991299354	proximal	QAPA	no
THUMPD2	1.90240600579229	distal	QAPA	no
YARS2	-1.34972931540089	proximal	QAPA	no
SLC24A4	-1.92272517158071	proximal	QAPA	no
RPP30	17.1175224311288	distal	QAPA	no
MIPOL1	1.54677964964976	distal	QAPA	no
PPP2R2B	-1.39745972446443	proximal	QAPA	no
BABAM2	1.30207063229442	distal	QAPA	no
GPBP1L1	-2.67773745044362	proximal	QAPA	no
KIF26B	1.71157974152749	distal	QAPA	no
BAP1	2.5601133102108	distal	QAPA	no
LSM6	3.40152671457254	distal	QAPA	no
CFAP97	0.154434618376924	distal	QAPA	no
STK17A	1.14889457858066	distal	QAPA	no
RAB8B	1.61002554129925	distal	QAPA	no
COX11	0.134922272400345	distal	QAPA	no
ZNF592	-5.55985007166907	proximal	QAPA	no
GNG8	-1.99816778017766	proximal	QAPA	no
APEX2	-2.51472418956387	proximal	QAPA	no
SDC2	1.21181377457066	distal	QAPA	no
BCL2	1.85989664198841	distal	QAPA	no
CTBP2	0.400825467300791	distal	QAPA	no
DIABLO	2.06323540035497	distal	QAPA	no
GPR173	2.25700519997282	distal	QAPA	no
TPCN1	17.7263096591895	distal	QAPA	no
TSPYL4	1.27631386294367	distal	QAPA	no
CAPZA2	1.8547111914428	distal	QAPA	no
PPP2R2A	1.91997378858278	distal	QAPA	no
SMIM13	-17.0065157917418	proximal	QAPA	no
EID1	-21.1774346280252	proximal	QAPA	no
