## Supplemental Table S2 for "TDP-43 nuclear loss in FTD/ALS causes widespread alternative polyadenylation changes"

gene_name	delta_PUI	padj	APA_direction
A4GALT	1.467043439	1.41120528519538e-42	distal
AAK1	0.306631232	3.89716412443642e-12	distal
ABCB7	0.854343791	0.029939418	distal
ABCF3	1.099456765	9.00388725134152e-08	distal
ABHD11	1.976448482	3.12002561865641e-05	distal
ABHD13	0.353231168	0.002356734	distal
ABHD17A	0.48465939	1.21837030003122e-06	distal
ABTB1	1.376480417	0.03047303	distal
ACAA1	0.780163709	6.39198347362652e-06	distal
ACOT8	0.795935665	0.002951163	distal
ACSF3	1.821484799	1.87488137869967e-10	distal
ADAM10	0.373012681	0.016446592	distal
ADD2	0.184938981	0.007008752	distal
ADGRL3	0.233018473	0.002169804	distal
ADNP	0.221144471	0.048339978	distal
AGFG1	0.388671841	0.018597747	distal
AGFG2	0.935416185	0.005644822	distal
AGTRAP	1.189140414	0.002911091	distal
AHCTF1	0.513640668	0.008998319	distal
AHCY	1.775599513	1.89681184149838e-45	distal
AKAP10	0.635140222	3.46663782467308e-07	distal
AKR1A1	1.001208713	0.000459227	distal
ALG1	0.412077713	0.03125337	distal
ALKBH1	1.655290441	0.000661674	distal
ALKBH3	1.763004864	0.001216044	distal
ALYREF	0.25176214	0.020386494	distal
AMER3	0.4014624	0.002986633	distal
AMZ2	1.097544893	0.002551475	distal
ANKRD29	1.764168049	0.005727564	distal
AP1G1	0.286543281	0.008498575	distal
AP1M1	2.784600139	2.34105308243644e-50	distal
AP2M1	3.035917681	4.86285293524907e-21	distal
APBA2	0.227695774	0.026046574	distal
APBB3	3.189541237	2.15904950551732e-06	distal
APP	0.239460228	3.66576105709093e-08	distal
ARF6	0.55936248	5.11810234271201e-06	distal
ARHGEF18	0.388687724	0.025962831	distal
ARL6IP5	0.299190249	9.71959677220537e-05	distal
ARMC10	0.681668148	0.010370417	distal
ARPC5	0.376128468	0.039541275	distal
ARRDC1	-0.816417398	0.001231551	proximal
ASB6	0.462954645	1.98492975149874e-06	distal
ASCC3	1.329923675	8.68795013426954e-09	distal
ASL	1.249322132	0.008452001	distal
ATG14	0.908436696	0.000461749	distal
ATP7A	0.660049446	0.010783413	distal
ATP9B	0.798352057	0.000290965	distal
ATRX	0.783344734	0.000234757	distal
ATXN10	0.352366464	0.006788659	distal
ATXN7L2	2.012086278	0.003350779	distal
B3GALNT2	0.872091906	0.004853393	distal
B3GAT1	-0.293766947	0.002713049	proximal
B4GALT4	1.348379069	3.76459482892899e-08	distal
BAG1	0.863180322	0.023689502	distal
BAK1	1.78757309	1.35718679502247e-14	distal
BCAR3	1.342123672	0.003350779	distal
BCAS3	1.307416387	0.025641592	distal
BCKDK	2.150035028	0.003360973	distal
BDP1	-0.251537942	0.049838181	proximal
BEX3	0.510287844	0.026606762	distal
BLCAP	1.116239151	2.96591529579842e-41	distal
BNIP3	0.482039626	5.69904085615351e-07	distal
BPHL	0.425674694	0.046314004	distal
BPTF	0.472914752	0.018513711	distal
BRAP	0.354330579	0.002959264	distal
BRCC3	0.37127692	0.000248239	distal
BSDC1	0.567980992	0.04358539	distal
BTD	0.697881605	0.029585929	distal
BZW1	-0.311901249	0.029237531	proximal
C11orf58	0.403630781	0.02199611	distal
C14orf132	0.402750719	0.042613333	distal
C15orf59	0.807003217	1.87867773029976e-06	distal
C16orf87	0.681942072	0.033827223	distal
C17orf62	0.58327989	9.76330469553774e-05	distal
C19orf47	0.610762321	0.006044255	distal
C19orf70	1.273073801	0.002809799	distal
C1orf21	0.271745806	0.004919169	distal
C2CD2L	0.852139347	4.69680576336135e-06	distal
C2CD3	0.705421401	0.000529234	distal
C2orf69	0.474468801	2.81744620617062e-06	distal
C4orf3	0.891983742	0.006923063	distal
C5orf38	-0.786155166	2.22432692626856e-06	proximal
C6orf132	2.025790309	0.030533649	distal
C6orf89	0.364110137	0.033119591	distal
C8orf37	0.569931937	0.010088733	distal
C9orf72	0.52207855	8.10024264134498e-07	distal
CACNA1C	0.568519111	5.27639008463754e-05	distal
CACNG4	0.624684644	5.80230343644844e-08	distal
CADM1	0.156263982	0.045550047	distal
CALCOCO1	1.442074328	6.57756925345777e-19	distal
CAMKV	1.410442614	1.28242809237724e-14	distal
CAMLG	0.601496112	0.011463357	distal
CAMTA1	0.513292412	0.025449301	distal
CAND1	0.453996015	1.0619062800794e-08	distal
CARHSP1	0.883376492	4.65869230550354e-27	distal
CASK	0.160312592	0.013606498	distal
CBFA2T3	0.910032727	1.24225074857988e-09	distal
CCDC174	0.644497975	0.001168297	distal
CCDC58	1.872024099	0.003607122	distal
CCDC71L	0.464628396	0.000110325	distal
CCDC92	0.995662011	4.15110451579999e-09	distal
CCNY	0.323416794	0.000460764	distal
CD200	1.340225114	9.16814783242208e-37	distal
CD63	0.828162078	3.55577456385165e-06	distal
CDC37L1	0.534848494	0.008276592	distal
CDC42EP2	0.885436377	8.13867267710876e-06	distal
CDC42SE2	-0.487421803	0.013460236	proximal
CDH11	0.436388915	0.038320084	distal
CDK5	0.69757937	0.009989393	distal
CELF1	0.551087417	1.76258110563676e-26	distal
CELF2	0.673722616	1.75822595286996e-15	distal
CELF3	0.55597885	7.80254742795497e-06	distal
CENPB	0.700034166	0.0002174	distal
CEP131	1.690644294	4.76656530783928e-06	distal
CEP250	0.621240737	0.000793302	distal
CEP95	0.812833013	0.043754912	distal
CERS4	1.44026526	0.013158932	distal
CHCHD5	1.340520043	0.007358196	distal
CHD1	0.385336859	0.000333094	distal
CHD4	0.258930049	0.007749828	distal
CHMP6	0.843074913	3.0940680595576e-05	distal
CIAPIN1	1.043411374	2.37760538183695e-06	distal
CIB2	1.54595339	5.50079189287588e-30	distal
CISD2	-0.685032355	0.003235332	proximal
CLPP	1.29562754	0.010635609	distal
CMBL	1.356699458	0.00362046	distal
CMIP	0.276123289	0.028736846	distal
CMSS1	0.670268897	6.78566949641725e-06	distal
CNEP1R1	0.578485748	0.021061757	distal
CNIH1	0.38039259	2.26677108590446e-05	distal
CNPPD1	1.95021796	0.002564618	distal
CNR1	-0.11358577	0.041067623	proximal
COA5	0.415668389	0.042618969	distal
COMMD1	0.482848411	5.57127105784884e-05	distal
COPS7B	1.144689041	3.1811733637683e-05	distal
COX6C	0.444284195	5.95263703350083e-07	distal
COX7B	0.682686294	3.07273313855327e-08	distal
CPNE2	2.135635666	2.23263949566479e-07	distal
CRAT	1.742911243	2.49929421150006e-08	distal
CREBBP	0.896421177	0.001154523	distal
CTC1	0.984580366	0.024601439	distal
CTNND2	0.519707817	4.35109531081939e-06	distal
CUL2	0.643953261	1.13357190407966e-06	distal
CWF19L2	0.414212211	0.035130232	distal
CYB5R3	2.097804944	8.85518846081668e-16	distal
CYFIP2	0.642682209	5.12145751591238e-14	distal
CYHR1	1.315805242	8.64639920697795e-19	distal
CYTH2	1.429787375	0.01930067	distal
DARS	0.63252877	0.027792313	distal
DBNL	0.757636797	0.004719819	distal
DCAF11	0.367781758	0.016779824	distal
DCAF13	1.146521623	1.34737912046545e-13	distal
DCHS1	1.238747255	2.09246471942466e-11	distal
DCLRE1B	0.554811254	0.019620488	distal
DCTD	0.839015321	0.01182189	distal
DCTN1	1.460555027	1.68445184819264e-28	distal
DCUN1D5	0.768364195	9.7078718552775e-10	distal
DCXR	1.15132835	0.003892405	distal
DDRGK1	1.059162718	3.05131618238961e-05	distal
DDX41	0.876644539	0.000601212	distal
DDX5	0.247836456	0.014086145	distal
DDX52	0.509052388	0.013016943	distal
DDX56	1.624029212	0.003733703	distal
DECR1	0.586366949	0.008891278	distal
DEPP1	1.226204391	0.00784747	distal
DGCR6L	1.33194084	6.40478638185233e-13	distal
DLG4	1.845685092	4.10457163839816e-29	distal
DLL3	2.479638986	0.000101144	distal
DMAC1	0.56371608	0.005656145	distal
DNAJA2	0.49105649	0.001769781	distal
DNAJC15	0.887849047	6.95518926405387e-15	distal
DNMT3A	0.453260113	1.57676668613552e-11	distal
DOC2A	0.383379346	0.000978585	distal
DPH5	2.055114144	3.20109847423368e-06	distal
DR1	0.40016735	0.035078416	distal
DRG1	1.00625094	2.91946733032343e-12	distal
DSCAM	0.764521414	0.001731246	distal
DUSP22	0.86214066	0.043203986	distal
DUSP28	0.470996231	0.007358196	distal
DVL3	0.32814287	0.000379043	distal
DYM	0.716940246	5.86177631241089e-11	distal
DYNLRB1	0.907171626	0.00045792	distal
DYRK1B	2.359890252	6.68882028053269e-18	distal
EDA2R	1.085364493	0.034706094	distal
EDIL3	0.992872757	8.38490592175051e-05	distal
EEF1A1	0.964736828	7.64399981762407e-81	distal
EEF1A2	0.781185946	7.11687155417883e-07	distal
EEF1AKMT2	0.945549324	4.19599784568686e-08	distal
EFCAB11	2.053928759	0.009640162	distal
EFNB2	0.508028781	0.001877005	distal
EIF2B2	0.866832615	0.001698545	distal
EIF2B3	0.798936151	0.00013154	distal
EIF2S1	0.303353245	0.013867358	distal
EIF3E	1.324807585	3.49318949117616e-33	distal
EIF3H	0.846930545	1.32288022931202e-16	distal
EIF3M	0.840712972	3.57956984645621e-10	distal
EIF4A3	1.463365074	1.31606535126064e-32	distal
ELAVL4	0.174238203	0.006486794	distal
ELMO1	1.113587168	0.026275169	distal
ELOC	0.457595386	0.011018101	distal
ELOVL6	0.145596503	0.025877908	distal
ELP6	0.967925007	1.99018288597211e-21	distal
EMC2	0.659717736	3.20698329487371e-07	distal
EMC3	0.608336704	0.000827206	distal
ENAH	0.273112793	2.44472536617399e-10	distal
ENY2	0.690473636	0.001211063	distal
EPB41L5	-0.713011373	0.000122523	proximal
ERGIC2	0.485091516	0.00042567	distal
ESD	1.479033667	0.000118251	distal
ESS2	0.860484417	0.001462456	distal
ETS2	0.689732132	0.000118873	distal
EXD2	-0.696915842	0.000256828	proximal
EXOC3	1.788505847	5.41172395097541e-20	distal
EXOC4	1.243175201	1.08168697968871e-06	distal
EXOC6B	0.289111767	0.022038058	distal
EXOSC4	0.884105375	0.012666765	distal
EXTL3	1.055653412	9.24063115719811e-21	distal
FAAH	2.214983802	8.54159811787271e-22	distal
FABP5	1.406316525	0.006303559	distal
FAM160A2	1.231725607	1.64431239927355e-07	distal
FAM204A	0.649697357	0.013495875	distal
FAM20C	1.097840738	5.62177716705576e-16	distal
FAM213A	0.447000968	1.39435723135674e-20	distal
FAM229B	0.93274722	2.51035394239145e-06	distal
FAM241B	1.368878437	1.14149012287094e-06	distal
FAM3A	1.634894307	0.000244971	distal
FAM49B	0.48413377	1.00324909884338e-08	distal
FAM50A	1.177776188	4.6766541370114e-05	distal
FARSA	1.881455708	3.80272408119157e-12	distal
FARSB	0.693209624	0.01461018	distal
FAXC	0.538296507	5.84333028844623e-15	distal
FBRSL1	0.600037082	2.1546651184285e-16	distal
FBXO41	1.492166633	0.001133079	distal
FBXO44	0.423366628	0.025583185	distal
FDX1L	1.295512018	7.87457873376144e-05	distal
FIG4	1.558440605	1.85962501567053e-05	distal
FKRP	1.270065679	8.8428554226777e-15	distal
FLCN	0.582516603	0.00018665	distal
FLYWCH1	0.622686121	2.85579062871747e-07	distal
FOCAD	0.764981296	0.001317961	distal
FOXD1	0.815864147	0.020823172	distal
FOXK2	0.328192065	5.89374626205515e-12	distal
FOXO3	-1.048269272	1.70179402820391e-16	proximal
FRA10AC1	0.644777836	0.011974057	distal
FRMD4A	0.158463038	0.025877908	distal
FRS2	0.241028517	0.039041301	distal
FRS3	0.959368163	0.009344391	distal
FRY	0.525900738	6.6441842140066e-07	distal
FUCA2	0.660448853	0.003718674	distal
FYN	0.89602852	2.2357669442367e-13	distal
GAB2	0.203832673	0.01008475	distal
GALNT16	1.374490469	3.89979733684513e-57	distal
GALNT9	1.610325189	9.12370706342295e-09	distal
GATAD2A	0.299894751	0.000155209	distal
GCC1	0.711013622	5.47596722661874e-07	distal
GDAP1L1	0.998374781	0.000957289	distal
GDPD5	0.930689018	8.20484560098607e-07	distal
GFER	0.721984836	0.013678853	distal
GGT7	1.771364085	0.002635286	distal
GLB1	1.991200249	5.40062243250446e-08	distal
GLT8D1	-0.257895436	0.022769983	proximal
GLYCTK	2.091540483	0.000244971	distal
GMIP	1.05718314	0.002980032	distal
GOLGA4	0.997040079	5.31149580181129e-10	distal
GOLGB1	0.526045902	0.000502531	distal
GPALPP1	0.730151312	6.07591701810993e-08	distal
GPAT4	0.687770347	1.1594178024092e-19	distal
GPATCH1	0.896858847	0.003063395	distal
GPD2	0.847983642	1.80779530361559e-07	distal
GPKOW	0.790068852	8.0911180805594e-05	distal
GPR135	0.586497983	0.000806747	distal
GPR173	0.63432823	2.06064555704222e-12	distal
GPR62	-1.895416748	1.23836576734424e-15	proximal
GPT2	0.39215153	0.002872921	distal
GRK5	0.433570965	0.02108851	distal
GSPT1	0.600848428	1.54143335926771e-31	distal
GSTO1	1.365450702	0.002509877	distal
GTF2B	1.00784531	4.49366565054535e-08	distal
GTF3C1	1.257171131	0.00012865	distal
GTF3C2	0.714438715	0.024721023	distal
GTF3C6	1.200445608	1.06783948217938e-07	distal
H2AFZ	2.17664296	2.29721708634307e-06	distal
HECTD3	1.556045401	5.3568439851233e-12	distal
HEMK1	1.06594687	0.000661674	distal
HERC2	0.518518725	0.032852625	distal
HEXA	1.146611963	1.17211804434004e-05	distal
HIGD2A	1.219818768	9.83690750235874e-09	distal
HINFP	0.690584326	0.000661674	distal
HINT1	0.78187966	7.714022795839e-09	distal
HIST4H4	-0.527942517	0.007977628	proximal
HMG20A	0.252088842	0.027792313	distal
HMGB2	1.637780882	6.90082800192945e-13	distal
HNRNPA0	0.331191459	8.49232967352248e-06	distal
HNRNPD	0.538690528	0.013922319	distal
HNRNPDL	0.453336868	2.80102633497343e-22	distal
HNRNPF	0.872598227	0.036951514	distal
HNRNPLL	0.401366277	0.005717277	distal
HNRNPR	0.773717714	3.94259750854095e-06	distal
HOMER2	0.601373009	1.26737264797666e-07	distal
HPS1	1.295938639	1.1365175755179e-06	distal
HSBP1	0.137608179	0.014758512	distal
HSP90AA1	-0.570816494	0.005717277	proximal
HUWE1	0.559281253	0.000325358	distal
IBA57	0.661742568	0.035206422	distal
ID4	0.197993034	0.002421838	distal
IFITM10	0.791506372	0.032090302	distal
IGF2BP1	0.24086527	0.022374176	distal
INO80C	1.27045131	0.022965176	distal
INSIG2	0.392412011	1.74766235835754e-05	distal
INTS12	1.362316958	0.009640162	distal
IPO9	0.779485845	0.011178646	distal
IRX1	0.527271849	6.67580272157655e-05	distal
IRX2	0.431561807	0.002985641	distal
IWS1	1.232591428	2.95457610832517e-13	distal
JAKMIP2	0.497374712	3.98268143214939e-16	distal
JDP2	2.324325183	5.11797844000172e-05	distal
JPH3	0.270365176	0.000847639	distal
JUN	0.256541955	0.044340099	distal
KAT14	1.66495849	1.73392660795324e-10	distal
KCMF1	0.321496418	0.04358539	distal
KCNA6	0.414463584	0.001327933	distal
KCNAB1	0.552727146	0.045183405	distal
KCNC4	1.280664185	6.81227036380843e-05	distal
KCTD17	1.235972886	4.05759380380755e-18	distal
KCTD7	0.299214155	0.003805269	distal
KDM4B	0.804988433	0.002959264	distal
KIAA0368	0.735973159	8.98927266802616e-08	distal
KIAA0930	0.333856067	0.000180944	distal
KIAA1324L	0.466936179	1.46442001112325e-07	distal
KIF1C	0.492407016	0.040087091	distal
KIF3C	0.13212777	0.005578934	distal
KIF5C	-0.180086119	0.001603736	proximal
KLC3	-1.117486149	0.015911809	proximal
KLHL13	0.632525504	0.005450267	distal
KLHL18	0.523147706	3.74020478190777e-12	distal
KLHL28	0.669539211	0.015473755	distal
KNTC1	0.956053756	0.000605053	distal
KRBA1	0.963566779	1.97937372695146e-05	distal
KXD1	1.273276836	0.014751949	distal
LACTB	1.152857038	1.04367202451977e-05	distal
LAS1L	1.27727603	0.01148569	distal
LCMT2	0.874768382	0.007827804	distal
LDOC1	0.455109808	0.012166772	distal
LGALS3BP	3.290129232	5.32381953820309e-11	distal
LGALSL	0.300866327	0.012203672	distal
LHX4	1.677183498	1.23741456938096e-40	distal
LIG1	2.05745058	0.015752129	distal
LMO3	0.298088403	0.046306425	distal
LMO4	0.624655734	1.03487095268554e-09	distal
LOC730098	1.47711516	0.010146118	distal
LPCAT3	0.638639471	9.94579724239892e-07	distal
LRFN1	1.246312333	3.42685943956462e-17	distal
LRIG2	0.2591634	0.041327083	distal
LRP1	0.31432901	0.043243823	distal
LRP8	0.455906267	0.017255429	distal
LRPPRC	0.359164619	7.81279953925113e-05	distal
LRRC61	2.211477288	1.73583857644218e-09	distal
LSM6	0.57003067	0.002520703	distal
LUC7L3	0.656346839	7.44693702728289e-14	distal
LYPD1	0.559340489	0.004601608	distal
LYPLAL1	-0.73041932	0.04223851	proximal
LYSMD1	0.740948013	0.022675392	distal
MAGED2	1.998149629	0.000157507	distal
MAN2A2	1.442319414	0.000917714	distal
MAP2K5	1.140415635	0.000117459	distal
MAP2K6	0.483694313	0.004237533	distal
MAP3K4	0.612764567	0.043203986	distal
MAP3K6	2.272316157	0.014796882	distal
MAPK1	-0.177536873	0.000131262	proximal
MAPK10	0.758884902	3.87667901185963e-35	distal
MAPK12	1.84740747	0.000379043	distal
MAPK8IP2	0.471890081	2.73048877777899e-12	distal
MAPKAPK3	0.955492844	3.20109847423368e-06	distal
MAPRE2	0.107606592	0.038677563	distal
MARCH9	0.851525494	0.00552792	distal
MARK1	0.359810449	0.043250859	distal
MARK3	0.565037322	0.025583185	distal
MARVELD1	1.209406318	0.005717277	distal
MAST2	-0.504643613	0.04405109	proximal
MBD5	0.33766382	0.015345583	distal
MBOAT2	0.348709449	0.034899503	distal
MCM3AP	-0.699001256	0.005727564	proximal
MCTS1	0.895564026	2.2384835357068e-07	distal
ME2	0.683317851	0.000170938	distal
MED20	1.166439324	1.38648966955613e-05	distal
MED22	1.767642334	1.42255951668544e-23	distal
MED8	1.345444725	8.05742320221806e-07	distal
MED9	0.762918601	0.005709625	distal
MEF2D	0.815198025	0.039127409	distal
METAP2	0.406705366	0.024583017	distal
METTL22	0.904950641	0.012880724	distal
MEX3B	0.192698527	0.047430517	distal
MFF	1.159565042	2.35572779658312e-06	distal
MFSD11	0.534862611	1.57290258779291e-08	distal
MGMT	1.142850052	4.689969720075e-06	distal
MIER1	0.574180715	0.001174115	distal
MLYCD	0.503367089	0.000135234	distal
MMAB	-0.730968465	0.030451602	proximal
MMADHC	0.495069011	3.81233479274921e-05	distal
MPRIP	0.397306149	0.016012578	distal
MPST	1.61406259	2.48629384744467e-21	distal
MPZ	1.09584333	0.006918675	distal
MRM3	0.951674242	0.011130876	distal
MRPL13	0.827776112	0.000600335	distal
MRPL17	0.803115157	8.97443560200014e-05	distal
MRPL2	1.726184359	0.002460546	distal
MRPL22	0.71683262	0.022100132	distal
MRPL3	0.482484433	1.67072834529868e-07	distal
MRPL36	1.262403177	1.56783999338172e-16	distal
MRPL39	1.524437778	1.11366817558879e-06	distal
MRPL46	1.090468158	0.001161948	distal
MRPL48	0.514729553	0.048212864	distal
MRPL52	0.714901201	3.56234164950029e-06	distal
MRPL55	0.614380844	0.002506135	distal
MRPL58	1.451235849	0.002432252	distal
MRPS11	1.449999654	1.48536561219948e-18	distal
MRPS23	0.892983024	0.001330048	distal
MRPS33	0.915471019	1.8961099963876e-06	distal
MSANTD4	-0.420941973	0.000164751	proximal
MSH3	0.711726243	1.17502215584777e-10	distal
MTFR1L	0.360485894	0.018895222	distal
MTHFSD	1.072262244	0.000184203	distal
MTMR6	-0.199645646	0.033868721	proximal
MVK	1.682149824	5.29182862065034e-17	distal
MXD4	0.326043962	0.016583527	distal
MYCBP2	0.640776455	0.030974079	distal
MYO19	-1.167385614	1.40679740540236e-10	proximal
N4BP2	0.564909782	2.8697903097169e-11	distal
NAA10	1.674907901	0.018679534	distal
NAGA	0.891466762	0.001408963	distal
NAGK	1.005540776	5.6925978800602e-05	distal
NAGLU	2.035710228	4.31311336642292e-10	distal
NAP1L1	0.209815401	0.001073485	distal
NARF	1.043933195	7.49330250804479e-12	distal
NAT8L	0.369319857	0.002346655	distal
NCBP3	0.388115885	5.78714109869108e-08	distal
NCDN	1.62493446	3.00763345992356e-11	distal
NCK2	0.818087816	0.000460926	distal
NCKAP5L	1.444808579	7.00088550363692e-33	distal
NDUFA9	0.768987661	0.026876504	distal
NDUFAB1	0.923264619	0.000484532	distal
NDUFC2	-0.473691088	0.010595524	proximal
NECAP2	0.619430584	0.015671941	distal
NEGR1	0.569351245	0.030637142	distal
NETO2	0.56740402	0.00958023	distal
NGFR	1.365201164	5.27269529023251e-53	distal
NIPBL	0.384174306	0.044001537	distal
NNAT	1.401000485	0.002808814	distal
NOL6	1.178829628	0.002250806	distal
NOP58	1.118164913	0.027792313	distal
NOSIP	1.362115011	0.004235468	distal
NPM2	2.121271646	8.82768005845447e-30	distal
NR1H2	1.904338028	0.015068759	distal
NRSN2	1.030888036	0.000381015	distal
NT5C3B	0.373830394	0.005473806	distal
NTNG2	0.531420886	0.019217522	distal
NUCB1	1.303784402	1.88794634237009e-13	distal
NUCB2	0.990379199	1.24926811618638e-05	distal
NUCKS1	0.236452411	0.001735262	distal
NUDT16	0.836976087	0.002099231	distal
NUFIP2	0.230426608	0.004130731	distal
NUP93	-0.789429119	0.045788076	proximal
NUTF2	0.43453829	1.80779530361559e-07	distal
NVL	1.072355196	0.007167071	distal
NXN	0.809325115	1.92367112663722e-06	distal
OGG1	0.79929615	4.17773736571623e-05	distal
OIP5	1.425856811	0.019987016	distal
OLA1	0.367076222	6.19371223876964e-08	distal
ORMDL1	0.724539481	2.52605321763608e-08	distal
OSBPL5	0.988442025	0.006319025	distal
OSCP1	0.747602653	0.031022408	distal
OST4	0.423808096	2.89783214386765e-10	distal
OTUD5	0.42023749	0.005980493	distal
OTUD7B	0.332766202	0.042009286	distal
P2RX3	0.148935723	5.62832139512781e-07	distal
PABPC1	1.115027232	1.85548174093538e-29	distal
PACS2	0.313168087	3.1811733637683e-05	distal
PAK1IP1	0.903022399	0.031442496	distal
PAK4	1.457172243	2.20986572593199e-07	distal
PANK1	0.55768527	0.001053858	distal
PARP1	1.004243844	2.53363711463195e-15	distal
PCED1A	2.777936265	0.000856465	distal
PCIF1	1.127819003	6.00307730775123e-13	distal
PDCD6IP	0.446172564	0.000806747	distal
PDHA1	0.699573014	1.94369578861478e-15	distal
PDS5A	0.261029081	0.025583185	distal
PELP1	1.64241181	4.49704097650736e-15	distal
PEX19	0.373382699	0.038409061	distal
PGBD5	0.875969529	0.044322596	distal
PHB	0.574040513	7.48635833549958e-08	distal
PHC2	0.625479941	0.020864728	distal
PHF6	0.194179871	0.04071928	distal
PHKB	0.883063215	0.000361178	distal
PHLDA3	0.975004565	0.018554474	distal
PID1	0.622133976	0.041070534	distal
PIGO	1.284769261	0.005489429	distal
PIN1	0.94665962	0.009653522	distal
PINX1	1.637270312	3.08147535095004e-06	distal
PKIA	0.666609207	2.22616344917255e-114	distal
PLEKHA6	0.249277438	0.000159399	distal
PLEKHO1	0.746279735	0.046002498	distal
PLIN2	1.226383908	0.008891278	distal
PLRG1	0.902754711	0.017372996	distal
PLXDC2	0.713406733	0.022679268	distal
PLXNB1	0.971876979	0.001131076	distal
PNP	1.752540245	1.08291192845111e-13	distal
PNPLA8	0.298106919	0.042722376	distal
POGLUT1	0.434193138	0.049931235	distal
POLD4	1.373162744	0.002143428	distal
POLL	1.33913373	2.70857154721579e-10	distal
POLR2G	1.08679072	3.82157600452461e-06	distal
POLR2I	0.637841956	0.029930367	distal
POLR2K	0.394685816	0.036475785	distal
POLR3B	0.421548187	0.005656145	distal
POLR3D	0.519796934	4.4462428676498e-06	distal
POLR3K	1.315040888	9.8172968231148e-09	distal
PON2	0.899455081	0.014595071	distal
POP4	0.9336855	4.77309727153806e-10	distal
PPCDC	0.697156462	0.014631686	distal
PPDPF	1.256015615	8.8428554226777e-15	distal
PPIA	-0.965671074	4.55189627273145e-38	proximal
PPIH	0.367085248	0.048339978	distal
PPP1CC	1.123162784	6.30267205407186e-07	distal
PPP1R14A	3.156377673	0.002802322	distal
PPP1R1A	-0.278004227	0.026633277	proximal
PPP1R26	0.632791955	0.045078845	distal
PPP1R3E	0.438670637	0.013922319	distal
PPP1R3F	1.173824927	0.003061038	distal
PPP2R2A	0.304437086	0.00753209	distal
PPP2R3C	1.351825853	1.10168278834288e-08	distal
PPP3CC	0.384810476	0.043498971	distal
PPWD1	0.762852419	0.007965922	distal
PRDX6	0.789129206	3.94908927940515e-05	distal
PRELID1	0.566594629	0.007668591	distal
PREP	0.734621869	1.96293412623891e-05	distal
PRKCD	0.881150259	0.022205974	distal
PRKCSH	-0.35547331	0.035368862	proximal
PRPF3	1.837618785	1.1796750932516e-14	distal
PRR13	1.3366739	2.28351224256128e-05	distal
PSEN1	0.213307719	0.003823484	distal
PSMA3	0.679733915	2.60723745040189e-07	distal
PSMA4	0.41928281	0.00185218	distal
PSMA5	0.979587501	2.03592658283653e-08	distal
PSMB1	0.914945151	0.043147412	distal
PSMB5	1.217312074	1.15149489242186e-26	distal
PSMC2	1.695733909	1.23114402866815e-19	distal
PSMD1	0.956843778	0.001060144	distal
PSMD9	0.983761359	9.6785487360471e-13	distal
PSME4	0.808467258	0.014918072	distal
PSMF1	0.561009435	0.010658927	distal
PSMG1	1.116024426	8.21036522885317e-10	distal
PTDSS1	1.233847152	1.90586004481593e-29	distal
PTPMT1	0.61254537	0.04764971	distal
PWP1	0.391693176	0.021437468	distal
RABAC1	1.309186969	8.99722878153507e-10	distal
RAD1	0.445698826	0.001249218	distal
RAE1	0.850463551	9.90424439285967e-17	distal
RAN	0.471941002	1.47280489678856e-09	distal
RAP1A	0.624360701	4.3711350163735e-10	distal
RAP1GDS1	0.385375908	0.005301667	distal
RAP2B	0.387964595	0.010290469	distal
RASSF4	0.948158118	2.90187570672444e-07	distal
RBMX	0.48572562	0.001287254	distal
REPS1	0.566834067	0.030993721	distal
REPS2	0.843699657	0.006882027	distal
RFX5	0.966262049	5.11868976124585e-07	distal
RGP1	0.945107229	6.88671962324495e-30	distal
RHOQ	0.379575147	0.024403772	distal
RMDN3	0.941133674	0.004199806	distal
RNASET2	1.834712784	0.010208961	distal
RNF114	0.730269082	0.000119609	distal
RNF122	0.709299562	0.002118447	distal
RNF216	0.588090687	0.005946908	distal
RNF8	0.74398048	0.00816709	distal
ROBO1	-1.247244087	6.53398308024549e-25	proximal
RPA1	0.76338809	0.04223851	distal
RPL10A	1.371534992	6.92251375806338e-12	distal
RPL11	1.473079169	5.56515554881576e-11	distal
RPL13A	-0.803064662	2.68094747103313e-61	proximal
RPL14	1.245147806	3.3519767976532e-52	distal
RPL21	1.338287689	1.84016198668033e-15	distal
RPL22	0.73218643	3.271596359643e-09	distal
RPL30	1.269329678	3.41576841270215e-09	distal
RPL34	0.581822282	0.005670569	distal
RPL37	0.992292443	2.20142197328086e-49	distal
RPL38	1.005389225	5.87706281872383e-12	distal
RPL6	1.284297778	0.006605736	distal
RPL7	1.364327835	7.28737777357323e-13	distal
RPS12	0.761620245	6.40478638185233e-13	distal
RPS13	0.878546765	4.09527945918823e-05	distal
RPS15	2.063276003	3.98258756585667e-105	distal
RPS15A	0.844615129	0.017397473	distal
RPS23	0.899036839	5.94182925730779e-59	distal
RPS27	0.542741558	9.55704026308995e-05	distal
RPS6KA2	-1.059689626	2.31374072285876e-19	proximal
RPS6KL1	0.782090612	0.000156429	distal
RRAGB	1.036021351	5.3620787970004e-07	distal
RRP12	1.40193359	0.002813338	distal
RRP9	1.348459628	0.01179432	distal
RSL24D1	-0.252917902	0.048534088	proximal
RTKN	1.067022575	0.033119591	distal
RUNDC1	1.395110917	2.93079134026893e-16	distal
RUNX1T1	0.15255314	0.001053858	distal
RUVBL2	1.677948138	1.81807501470888e-21	distal
SACS	0.421207571	6.07591701810993e-08	distal
SAMD5	1.094049004	0.000323016	distal
SAMM50	2.056508629	2.84826324391381e-17	distal
SAP18	0.6545292	0.000243539	distal
SARS	2.388304108	1.12805110150608e-51	distal
SART1	1.245212266	0.002694965	distal
SATB1	0.64377098	1.1796750932516e-14	distal
SC5D	0.455556165	2.00097107517824e-05	distal
SCD5	1.388193571	0.023473415	distal
SDCCAG8	-0.669604251	0.000473178	proximal
SDHAF1	0.272878233	0.019313863	distal
SEC31B	1.929912023	5.85243720577684e-07	distal
SEC62	0.228389189	0.002967074	distal
SELENOF	0.290846504	0.024725412	distal
SEMA4D	0.334408894	0.022965176	distal
SEMA6A	0.194407029	0.00208558	distal
SENP6	0.512945903	0.002607913	distal
SEZ6L2	0.559665591	9.5362294477523e-08	distal
SF3B1	0.74473734	6.002045977797e-44	distal
SF3B3	0.785566012	0.000196629	distal
SF3B5	0.667949293	0.030162095	distal
SFXN1	0.309136506	0.000145377	distal
SGIP1	0.167160576	0.00634896	distal
SH3BP2	0.539569799	0.018191077	distal
SHANK2	0.425399826	0.014219841	distal
SHC2	1.23518997	0.001247737	distal
SHPK	-1.470884662	0.00352351	proximal
SHPRH	0.383289245	0.01790965	distal
SIDT2	1.402312224	5.20351859828017e-10	distal
SINHCAF	0.193401023	0.02800203	distal
SIPA1L1	0.979114393	0.039171297	distal
SLC16A2	2.20618217	3.62715748292549e-32	distal
SLC1A4	0.309600534	0.001493093	distal
SLC25A12	0.508143244	0.021021164	distal
SLC25A29	0.492894532	0.009297561	distal
SLC25A3	0.744245707	3.98282532913259e-11	distal
SLC27A5	1.321411925	0.045430356	distal
SLC29A3	0.952374736	2.61378388976543e-06	distal
SLC30A9	0.561083057	3.0639205334956e-09	distal
SLC35E3	0.291715741	0.007157935	distal
SLC37A3	1.190474808	0.027792313	distal
SLC39A3	1.579813732	3.82450007323553e-09	distal
SLC41A3	1.229538414	1.69420636226068e-07	distal
SLC43A2	1.046835563	9.16901762898854e-18	distal
SLC4A3	2.383646757	5.81285270274223e-05	distal
SLC4A5	-0.828637381	4.58657484134996e-07	proximal
SLC52A2	2.049631104	5.69814031207043e-21	distal
SLC8A1	0.287962679	0.003924621	distal
SLC9A3	0.914312819	0.017487722	distal
SLCO4A1	1.704794745	0.000404955	distal
SMARCB1	0.836206128	3.01873057135887e-05	distal
SMC3	0.478174061	0.021920989	distal
SMG9	0.963640575	2.50596814320837e-06	distal
SMIM10L2A	0.520785897	0.001656617	distal
SMIM14	0.562690639	9.49127516883617e-11	distal
SMS	1.083933714	2.32078124180732e-25	distal
SMURF2	0.497454982	0.000154247	distal
SMYD2	0.705650348	0.036627641	distal
SNAP29	0.730155133	3.04145059031821e-11	distal
SNCA	0.362934897	0.035156004	distal
SNRNP200	0.432934638	0.017347065	distal
SNRPB	0.516018107	0.043866851	distal
SNU13	0.407359154	0.017255429	distal
SNX12	0.675356116	3.31327797239243e-09	distal
SNX19	0.204438241	0.041070534	distal
SNX24	0.782203094	9.93703623502383e-05	distal
SOCS2	0.469709541	2.29614588139544e-07	distal
SOS1	0.246918369	0.022879514	distal
SOX12	0.692687611	3.1152818548927e-23	distal
SOX8	1.122705484	0.004205518	distal
SPA17	1.695311436	0.031878746	distal
SPATA33	1.071052649	1.7689414253008e-05	distal
SPCS1	0.963893309	5.75433195964351e-05	distal
SPICE1	1.121252763	0.033158066	distal
SPPL3	0.276946847	0.014744619	distal
SPTBN2	0.818787778	0.000624994	distal
SRCIN1	0.660504577	0.030957977	distal
SRD5A3	0.997205772	0.002841427	distal
SREK1	0.428332108	0.033158066	distal
SRSF7	-0.255784873	0.024647412	proximal
SRSF9	0.930230603	0.022011916	distal
SSBP1	1.441469042	4.65775587931373e-10	distal
SSBP2	0.739727487	6.61450264569677e-38	distal
SSR1	0.488571148	0.000263771	distal
ST6GALNAC5	0.460750047	2.41986807786224e-08	distal
ST6GALNAC6	1.613152408	0.016348943	distal
ST8SIA3	0.275996083	3.37716220180528e-06	distal
STAR	1.102134533	0.000129196	distal
STARD4	0.316456459	0.032777969	distal
STOML1	1.793764523	2.52518096201426e-17	distal
STRA6	1.917743014	0.003315573	distal
STRAP	1.080644066	7.84713358670666e-25	distal
SUB1	0.591464221	0.000242025	distal
SUCLG1	1.245895287	0.000185345	distal
SUGT1	1.122918134	1.8019330922956e-08	distal
SULF1	0.457062875	0.029886973	distal
SUMO2	1.110850271	2.47033371196882e-35	distal
SUMO3	0.192203008	0.04397061	distal
SUOX	1.141059412	4.2037472065782e-05	distal
SUSD2	3.093206233	0.001904418	distal
SVBP	0.915507748	3.25736760777698e-22	distal
SYCE1L	1.673516195	4.24685494387695e-05	distal
SYP	-0.182178183	0.007293854	proximal
SYT5	0.933916818	1.23002300501996e-20	distal
TAF7	0.713878981	0.000142189	distal
TANGO2	0.582503307	0.026046574	distal
TANGO6	0.791018929	0.014910178	distal
TBC1D19	0.336688742	0.025323815	distal
TBCD	0.672694676	2.24673124296654e-05	distal
TCAF1	0.731619119	0.041372164	distal
TCF25	3.854957933	2.38901869754994e-17	distal
TCTA	1.214812096	1.87797145636181e-16	distal
TCTN3	1.364395478	1.09089902104896e-07	distal
TDRKH	0.562572104	0.007344791	distal
TEDC1	1.769912895	0.005352485	distal
TENM3	0.342416354	0.019620488	distal
THOC5	1.026113037	1.25236714396406e-37	distal
THUMPD3	0.443624375	0.007838931	distal
TIAL1	0.39652143	0.008526413	distal
TIAM2	0.598505011	0.004061517	distal
TIMM8B	0.551314639	0.032654656	distal
TKT	0.846985504	4.8622444015411e-15	distal
TLDC1	0.433374331	1.8884858499448e-05	distal
TM2D1	1.283289302	6.61024106197647e-09	distal
TM2D2	0.648017889	1.16568469083964e-09	distal
TM7SF3	0.438022104	3.51173773345219e-06	distal
TM9SF3	0.475239539	0.006329724	distal
TMED10	0.276963802	0.000225399	distal
TMEFF2	1.089174588	4.25492482073044e-31	distal
TMEM104	1.063733439	0.001500956	distal
TMEM138	1.411461921	7.28601877905843e-05	distal
TMEM141	0.919176685	0.00133523	distal
TMEM143	1.309303335	0.003981953	distal
TMEM160	1.135606177	0.000404955	distal
TMEM178B	0.126609439	0.0173726	distal
TMEM198	0.798139411	5.08696293934119e-07	distal
TMEM214	1.283647157	1.32639629484736e-05	distal
TMEM234	0.853814918	0.000164751	distal
TMEM241	0.712651748	0.030064273	distal
TMEM42	0.902242428	0.002847158	distal
TMEM44	0.486526976	0.000773133	distal
TMEM64	0.505026726	0.000793302	distal
TMEM74B	0.532482412	0.021668091	distal
TMEM86A	0.769282518	0.002501464	distal
TMOD3	-0.432884238	0.034901495	proximal
TMSB4X	0.141959922	0.012487815	distal
TNIP1	0.70696799	0.000296502	distal
TNPO3	1.189353687	2.93709931271145e-23	distal
TNRC6A	0.288381471	0.008893392	distal
TOLLIP	0.414073092	0.010069592	distal
TOMM40L	0.497729906	0.011906373	distal
TOMM5	0.446367647	3.12102782952118e-07	distal
TP53RK	0.343762612	0.002206569	distal
TPRA1	1.3186094	0.001232468	distal
TPRKB	1.273640731	0.000284737	distal
TRAF4	-0.761329411	4.17563490381541e-05	proximal
TRAPPC2L	0.953324377	1.50239951943212e-06	distal
TRAPPC5	0.849838612	1.98073187850712e-06	distal
TRIM24	0.384191335	1.64909951208126e-08	distal
TRIP12	0.546943944	0.00662195	distal
TRMT61B	1.138171669	0.00330712	distal
TRPV2	1.613692954	1.31620109134685e-06	distal
TSC22D2	0.650507249	0.005040498	distal
TSKU	0.491401079	0.044905516	distal
TSPAN3	0.334285904	0.000823123	distal
TTBK1	1.464100269	1.86623080895335e-08	distal
TTC9	0.470166237	9.48996736700393e-05	distal
TTLL1	1.324647452	0.000594738	distal
TUBB	0.346618967	2.20134968626257e-10	distal
TUBB2B	0.641226281	0.006797825	distal
TULP4	0.897947753	2.98487775275718e-09	distal
TUSC3	0.458489206	3.11507061779123e-05	distal
TXNRD1	0.537906143	0.017322038	distal
UBAC1	0.817715251	1.48305000274808e-06	distal
UBASH3B	0.253644492	0.03405374	distal
UBB	0.790225492	5.56848383299663e-37	distal
UBE2B	0.569513279	4.77318417286353e-07	distal
UBE2D2	0.380527409	0.000498386	distal
UBE2E3	1.745571145	8.89998510690205e-05	distal
UBE2G1	0.435239294	2.62518862907673e-06	distal
UBE2I	0.903331232	1.04972883700961e-26	distal
UBE2N	0.15774703	0.002212175	distal
UBE2T	1.328671216	0.03091444	distal
UBR5	0.357550993	0.018271968	distal
UBTF	0.511624723	1.10218353700738e-05	distal
UQCC3	0.856854883	1.02095035453228e-06	distal
UQCRB	1.382003272	2.53520238259808e-66	distal
URM1	0.451758147	0.004886311	distal
USP28	1.190959312	0.024296807	distal
USP53	0.754661597	0.004447523	distal
UVRAG	0.515924517	0.010294161	distal
VAPB	0.339887163	0.007293854	distal
VIRMA	0.690826797	0.000809547	distal
VPS8	0.924345224	6.53558063699096e-06	distal
VTA1	0.323521606	7.15589888810294e-05	distal
VWA1	1.732710206	1.95325295683183e-05	distal
WASHC5	0.87684929	2.79972583993114e-06	distal
WDR1	0.292608053	0.008384206	distal
WDR13	1.461237746	8.17344471579827e-05	distal
WDR26	0.41732298	0.00798926	distal
WNT2B	0.473742588	0.041150381	distal
WNT5B	1.649125623	0.000343555	distal
WSCD1	0.597461332	0.00017778	distal
WTAP	0.89470121	0.0058538	distal
XRCC1	1.126111163	8.05221622498386e-05	distal
XRCC5	0.948176388	7.20800363439683e-55	distal
YLPM1	0.444262017	0.000685385	distal
YPEL5	0.243934194	0.001270058	distal
ZBED4	1.091930243	1.22926383100489e-106	distal
ZBED5	0.612044702	0.000457691	distal
ZBTB7A	0.403577782	0.031442496	distal
ZC3H10	0.491761873	0.007293854	distal
ZC3H15	0.947923778	4.345510434425e-15	distal
ZDHHC18	-0.71400981	4.80484031853164e-08	proximal
ZFP62	0.625816215	4.8622444015411e-15	distal
ZFPL1	1.894725855	4.29763967885812e-10	distal
ZFYVE27	1.045731334	0.00032235	distal
ZHX3	0.33275506	0.007955866	distal
ZKSCAN4	0.736378227	1.5833178743847e-06	distal
ZNF14	1.185483985	1.48292281222024e-08	distal
ZNF207	0.797015354	0.002206569	distal
ZNF226	1.081462188	0.024949448	distal
ZNF236	0.614862758	0.002959264	distal
ZNF25	1.869820644	0.003448314	distal
ZNF263	0.483092852	0.021207785	distal
ZNF266	1.049968361	0.020423369	distal
ZNF287	0.347771789	0.013492025	distal
ZNF445	0.488568611	3.55803376515626e-19	distal
ZNF561	1.011935986	0.021725614	distal
ZNF593	0.987455072	0.043628775	distal
ZNF622	0.840758967	2.3948353877997e-06	distal
ZNF638	0.659676597	1.7633374938583e-07	distal
ZNF667	1.336149492	0.00358	distal
ZPR1	0.707216604	1.96562155025086e-19	distal
ZSCAN26	0.665842125	8.75782231895096e-16	distal
ZSWIM7	0.744624112	3.85756132016306e-05	distal
ZZZ3	0.667075032	1.62798478709405e-06	distal
