## Supplemental Table S4 for "TDP-43 nuclear loss in FTD/ALS causes widespread alternative polyadenylation changes"

ALS_related	ALS_APA_change	FTD_related	FTD_APA_change
ABCC12	no	GRN	no
ABCG1	no	C9orf72	no
ACSL5	no	MAPT	no
ADAMTSL1	no	VCP	no
ADGRD1	no	CHMP2B	no
LIPC	no	TARDBP	yes
LIPC-AS1	no	FUS	no
ALDH1A2	no	SQSTM1	no
ANK3	no	CHCHD10	no
ANKRD34C-AS1	no	TBK1	no
RNU6-745P	no	OPTN	no
ANKS1B	no	CCNF	no
ANXA3	no	TIA1	no
APTX	no	TBK1	no
ARAP2	no	TMEM106B	yes
ARHGEF2	no	GFRA2	no
ASIC2	no	LOC101929163	no
ASS1P10	no	C6orf10	no
ATP2B2	no	UBQLN2	no
ATXN1	no	RAB38	no
ATXN2	no	SEC22B	no
ATXN3	yes	CTSF	no
PDLIM5	no	ABCA7	no
BMPR1B-DT	no	RFNG	yes
NSFP1	no
C17orf67	yes
C22orf34	no
RN7SKP252	no
AFF1	no
C4orf36	no
C9orf72	no
CALN1	no
CAMK1G	no
CAMTA1	no
CASC11	no
CCDC192	no
CCSER1	no
CDRT15P5	no
CENPV	no
PIGL	yes
CFAP410	yes
CHODL	no
CLCN3	yes
CLVS1	no
CNOT2	no
COMMD10	no
CPNE4	no
CREB1	no
RBMS1	no
CREB5	yes
CTDP1	no
KCNG2	no
CTNND2	yes
DACH1	no
DISC1	no
DNAJB6P1	no
DPP6	no
REEP2	no
EGR1	yes
EPB41	no
ERBB4	no
ERGIC1	no
ERICH6B	no
FHDC1	no
FOLH1B	no
G2E3	no
GRID1	no
WAPL	no
GSE1	yes
HADH	no
LEF1	no
HLA-DQB1	no
MTCO3P1	no
HOXD10	no
IDE	no
IFRD1	no
INPP4B	no
IQCF1	no
IQCF5-AS1	no
ITGA9	no
ITPR2	no
KALRN	no
KC6	no
KCNMB2	no
KCNMB2-AS1	no
KCNS3	no
KDM4A	no
KIAA0513	yes
KIF5A	no
KIFAP3	no
KLF6	no
KRT18P24	no
KRT18P3	no
LINC01747	no
KRT18P55	no
LAMA2	no
LAMA3	no
LAPTM4A-DT	no
RPS16P2	no
LASTR	no
CALML3	no
LDHC	no
LINC00351	no
LINC00474	no
LINC00540	no
LINC01182	no
LINC01287	no
LINC01320	no
LINC01685	no
LINC01741	no
LINC01937	no
LINC02055	no
LINC02215	no
LINC02318	no
TCL6	no
LINC02408	no
LINC02422	no
RNU6-1069P	no
LINC02575	no
MTND5P1	no
LINC02582	no
LINC02697	no
LINC02712	no
LINC02713	no
LINC02756	no
TUBB4BP4	no
LRRC8C	no
MACROD2	no
MASP1	no
MEG8	no
METTL21A	no
MIR99AHG	no
RNU1-98P	no
MOB3B	no
MOBP	no
MORN2	no
MRAS	no
MYOM2	no
NEDD4L	yes
NFASC	no
NFATC2	no
NME9	no
NPAP1P6	no
NPEPPS	no
NRXN3	no
NT5C1A	no
NUDT4	no
OLFM4	no
OPCML	no
OR52K3P	no
OSTC	no
ETNPPL	no
PBDC1	no
ARL5AP5	no
PCSEAT	no
LINC00111	no
PCSK5	no
PDGFRL	no
PDZPH1P	no
PLXNA1	yes
PNPT1, EFEMP1	no
PPIAP34, ZBTB40	no
PPP2R2D	yes
PPY2P, KRT18P55	no
PROCR	no
PSD3	no
PTH2R	no
PTPRF	no
PTPRN2	yes
PVT1	yes
RBM19	no
RGS6	no
RN7SKP156	no
RN7SKP44	no
B4GALT6	no
RN7SL592P	no
RNU7-29P	no
ARID1A	no
RPL13AP25	no
MIR1297	no
RPL23AP28	no
HSPA9P1	no
RPL30P9	no
SLC18A1	no
RPL7P40	no
RPS10P27	no
ANKRD29	yes
RPS18P12	no
LINC02096	no
SARM1	yes
SCFD1	yes
SCN7A	no
SEC61GP1	no
SELL, C1orf112	no
SLC25A12	no
SLC39A11	no
SLC9A8	no
SLC9A9	no
SMIM2-AS1	no
SOD1	no
SPP2	no
TRPM8	no
SQLE	no
ST3GAL3	no
STK36	no
STON1-GTF2A1L	no
STON1	no
SUSD1	no
SUSD2	no
SYNPO2	no
TARDBP	yes
TAF8	no
TBC1D1	yes
TBK1	no
TBXAS1	no
TFAP2A	no
TIAM1	no
TMEM132B	no
TNIP1	yes
TPI1P1	no
TSPAN9	no
TYW3	no
U3	no
UNC13A	no
VIL1	no
WASHC5	no
WSPAR	no
YPEL1	no
ZFP64	yes
ZFYVE26	no
ZNF767P	no
ZNF746	no
MAPK1	no
CTDSP1	no
ST6GALNAC3	yes
LINC02531	no
