## Supplemental Table S5 for "TDP-43 nuclear loss in FTD/ALS causes widespread alternative polyadenylation changes"

gene_name	PAS_ID	PolyA_usage_control	PolyA_usage_TDP-43_knockdown	Feature	premature_polyadenylation
GSTO2	chr10:104272260:+	0.0431034482758621	0.610759493670886	intron	yes
VTI1A	chr10:112451968:+	0.0226586102719033	0.183823529411765	intron	yes
ATRNL1	chr10:115181523:+	0.00818713450292398	0.131404958677686	intron	yes
SHTN1	chr10:116881478:-	0.0265915845455967	0.203680764466466	3'UTR	no
CTBP2	chr10:124984318:-	0.0234330074755607	0.132790934185675	3'UTR	no
KNDC1	chr10:133225162:+	0.0571635311143271	0.473255813953488	3'UTR	no
KNDC1	chr10:133226412:+	0.0159189580318379	0.309302325581395	3'UTR	no
ADARB2	chr10:1642454:-	0.0452488687782805	0.186274509803922	intron	yes
ZMYND11	chr10:222126:+	0.00793280447970135	0.231650182196773	intron	yes
ZNF438	chr10:30836740:-	0.0318471337579618	0.141242937853107	intron	yes
BMS1	chr10:42834935:+	0.0398736338797814	0.369833143723929	3'UTR	no
ARHGAP22	chr10:48574218:-	0.0293556085918854	0.345535219079312	intron	yes
SLC29A3	chr10:71381421:+	0.0236256247160382	0.146843853820598	3'UTR	no
ANXA7	chr10:73404055:-	0.0105610561056106	0.195837275307474	intron	yes
	chr10:73796520:-	0.0553359683794466	0.401515151515151	3'UTR	no
NRG3	chr10:82891394:+	0.032399299474606	0.174785100286533	intron	yes
PTEN	chr10:87971542:+	0.00853504967119071	0.118741058655222	3'UTR	no
STAMBPL1	chr10:88944512:+	0.0244107744107744	0.127401415571284	intron	yes
FGFBP3	chr10:91906586:-	0.0407084324610098	0.19452313503305	3'UTR	no
COX15	chr10:99719152:-	0.0274093722369584	0.145593869731801	intron	yes
TTC36-AS1	chr11:118518161:-	0.056047197640118	0.261682242990654	intron	yes
C2CD2L	chr11:119118543:+	0.0403058579574909	0.19256148770246	3'UTR	no
USP47	chr11:11959323:+	0.0527798369162342	0.163702762781836	3'UTR	no
DDX25	chr11:125928829:+	0.0593391773432232	0.258848022206801	3'UTR	no
KCNC1	chr11:17783054:+	0.0440891472868217	0.196428571428571	3'UTR	no
SERGEF	chr11:17863590:-	0.0244926522043387	0.164736164736165	exon	yes
IGSF22-AS1	chr11:18730695:+	0.0438247011952191	0.217616580310881	intron	yes
	chr11:43744096:+	0.0591397849462366	0.20952380952381	intron	yes
STX5	chr11:62822727:-	0.0290556900726392	0.465346534653465	intron	yes
RAB30-DT	chr11:83107503:+	0.0546021840873635	0.222222222222222	exon	yes
DLG2	chr11:84921118:-	0.0150753768844221	0.153137340939008	intron	yes
DLG2	chr11:84923908:-	0.0385259631490787	0.193505923650724	intron	yes
CNTN5	chr11:99023861:+	0.0175438596491228	0.173719376391982	intron	yes
TCTN1	chr12:110656872:+	0.0263752825923135	0.173871277617675	intron	yes
SPRING1	chr12:116711098:-	0.0567517467560245	0.173478655767484	3'UTR	no
RFC5	chr12:118031795:+	0.0292721518987342	0.144329896907216	3'UTR	no
BRI3BP	chr12:125030941:+	0.00409836065573771	0.106783075889859	3'UTR	no
CHFR	chr12:132832421:-	0.037375745526839	0.187353629976581	3'UTR	no
ETFRF1	chr12:25200296:+	0.00989399293286219	0.137055837563452	intron	yes
RASSF8-AS1	chr12:25942958:-	0.0302267002518892	0.229857819905213	intron	yes
YARS2	chr12:32727882:-	0.0490367775831874	0.305031446540881	intron	yes
NDUFA9	chr12:4694315:+	0.0300429184549356	0.18220640569395	3'UTR	no
CD163L1	chr12:7351321:-	0.0264830508474576	0.172959805115713	intron	yes
POC1B-AS1	chr12:89526534:+	0.0461538461538462	0.624505928853755	intron	yes
SLC25A3	chr12:98606364:+	0.017895519920648	0.206450781652637	3'UTR	no
ARGLU1	chr13:106541673:-	0.0580357142857143	0.163667453790408	3'UTR	no
ZMYM2	chr13:20091827:+	0.0412531620937926	0.154519640321817	3'UTR	no
LACC1	chr13:43892705:+	0.0489675516224189	0.184905660377358	3'UTR	no
LRCH1	chr13:46744897:+	0.0261951538965291	0.159699892818864	3'UTR	no
RNASEH2B	chr13:50973742:+	0.0396919431279621	0.160283687943262	3'UTR	no
SUGT1	chr13:52700906:+	0.00886792452830189	0.158064917298843	3'UTR	no
PCDH9	chr13:67201015:-	0.0272466712621993	0.234941763727122	3'UTR	no
STK24	chr13:98450202:-	0.0382010582010582	0.202376531748979	3'UTR	no
DYNC1H1	chr14:102056441:+	0.0115956995827716	0.119155969604602	3'UTR	no
RBM23	chr14:22893262:-	0.0564705882352941	0.163141993957704	3'UTR	no
PLEKHG3	chr14:64744163:+	0.0216154721274175	0.148192771084337	3'UTR	no
FLRT2	chr14:85546910:+	0.0369774919614148	0.150943396226415	intron	yes
SPATA7	chr14:88461956:+	0.0573308270676692	0.260814249363868	intron	yes
ZC3H14	chr14:88627595:+	0.0272373540856031	0.133038782523319	3'UTR	no
SNHG10	chr14:95521942:-	0.0167785234899329	0.122641509433962	exon	yes
EML1	chr14:99883777:+	0.0419063270336894	0.275985663082437	intron	yes
LINC02352	chr15:31222835:+	0.0401146131805158	0.144329896907216	intron	yes
JMJD7-PLA2G4B	chr15:41831784:+	0.03690036900369	0.182389937106918	intron	yes
COPS2	chr15:49107107:-	0.041240086517664	0.157252156926583	intron	yes
RORA	chr15:61176068:-	0.0277777777777778	0.133817427385892	3'UTR	no
C15orf61	chr15:67529143:+	0.0192269176847587	0.131989307195366	3'UTR	no
ASPHD1	chr16:29919663:+	0.0218531468531469	0.174757281553398	3'UTR	no
RNF40	chr16:30776300:+	0.0329639102017619	0.320388349514563	3'UTR	no
PHKB	chr16:47701521:+	0.0598626104023553	0.203339882121807	3'UTR	no
ZNF423	chr16:49487532:-	0.0291894709408392	0.1349709114415	3'UTR	no
AKTIP	chr16:53491384:-	0.0358974358974359	0.15625	3'UTR	no
CRNDE	chr16:54886707:-	0.0237633365664404	0.143236074270557	intron	yes
NDRG4	chr16:58513165:+	0.0171017199444058	0.136121074271717	3'UTR	no
ACD	chr16:67660629:-	0.00844854070660522	0.132013201320132	exon	yes
	chr16:68452143:+	0.0479704797047971	0.441860465116279	exon	yes
DDX19A	chr16:70373308:+	0.0343160947317545	0.145072536268134	3'UTR	no
ATMIN	chr16:81047236:+	0.0460470215617006	0.265436690968606	3'UTR	no
ATMIN	chr16:81047349:+	0.0342307223778779	0.243416158309775	3'UTR	no
HS3ST3B1	chr17:14308278:+	0.022273425499232	0.136363636363636	intron	yes
HS3ST3B1	chr17:14308337:+	0.0345622119815668	0.206611570247934	intron	yes
ZNF286A-TBC1D26	chr17:15710284:+	0.0536779324055666	0.20763723150358	intron	yes
ZNF287	chr17:16547128:-	0.023883696780893	0.148829431438127	3'UTR	no
RPA1	chr17:1899554:+	0.0416210295728368	0.161470298654414	3'UTR	no
ZNF207	chr17:32379073:+	0.0331034482758621	0.149457100276772	3'UTR	no
NCBP3	chr17:3802158:-	0.0591871426363777	0.336170983517479	3'UTR	no
ODAD4	chr17:41966484:+	0.0257009345794393	0.311004784688995	3'UTR	no
C17orf97	chr17:423727:+	0.0575342465753425	0.825641025641026	intron	yes
TMEM101	chr17:44019117:-	0.0207528957528958	0.275529865125241	intron	yes
TMEM101	chr17:44022888:-	0.0361969111969112	0.36223506743738	intron	yes
LUC7L3	chr17:50756204:+	0.0380036921509962	0.200320210962516	3'UTR	no
VPS53	chr17:508668:-	0.0100250626566416	0.155646258503401	3'UTR	no
MPDU1	chr17:7584250:+	0.00437805820242081	0.301671732522796	3'UTR	no
CCDC40	chr17:80081609:+	0.043557168784029	0.148148148148148	exon	yes
DTNA	chr18:34868810:+	0.0448754246885617	0.371842843779233	3'UTR	no
INO80C	chr18:35452220:-	0.0344827586206897	0.142427281845537	3'UTR	no
TPGS2	chr18:36778451:-	0.024477251522968	0.12742782152231	3'UTR	no
IER3IP1	chr18:47152998:-	0.0174442752318981	0.143843498273878	3'UTR	no
TXNL1	chr18:56597675:-	0.0554675118858954	0.289340101522843	3'UTR	no
TMEM200C	chr18:5882077:-	0.025065963060686	0.142364106988783	3'UTR	no
	chr19:11672839:+	0.0324483775811209	0.174045801526718	intron	yes
	chr19:12105923:+	0.0398481973434535	0.14572864321608	intron	yes
ZNF20	chr19:12131363:-	0.043778801843318	0.147826086956522	3'UTR	no
BRD4	chr19:15235519:-	0.0092104589878729	0.169740590793222	3'UTR	no
AP1M1	chr19:16241658:+	0.0167745527945987	0.369324796274738	3'UTR	no
ZNF93	chr19:19910481:+	0.0376344086021505	0.2	intron	yes
ZNF429	chr19:21540669:+	0.0213454075032342	0.324414715719064	3'UTR	no
DIRAS1	chr19:2715659:-	0.0357446808510638	0.257005604483587	3'UTR	no
LINC00662	chr19:27721705:-	0.0282987824942415	0.174745802790258	exon	yes
THOP1	chr19:2815804:+	0.0133704735376045	0.124277456647399	3'UTR	no
WTIP	chr19:34512302:+	0.0314861460957179	0.246865959498554	3'UTR	no
	chr19:34949404:-	0.0230326295585413	0.166666666666667	exon	yes
LIPE-AS1	chr19:42537111:+	0.0255536626916525	0.26865671641791	intron	yes
IRGQ	chr19:43584369:-	0.0304600484261501	0.159904534606205	3'UTR	no
ZNF230	chr19:44013923:+	0.0469483568075117	0.165898617511521	3'UTR	no
ERCC1	chr19:45476344:-	0.0133667502088555	0.411816578483245	intron	yes
FEM1A	chr19:4801271:+	0.0426765015806112	0.585263157894737	3'UTR	no
ZNF577	chr19:51886656:-	0.0423031727379554	0.241116751269036	intron	yes
ZFP28	chr19:56556790:+	0.0278637770897833	0.135135135135135	3'UTR	no
	chr19:57380765:+	0.0296684118673648	0.299610894941634	intron	yes
WDR18	chr19:998438:+	0.0494674887892377	0.444631437226523	3'UTR	no
DPH5	chr1:100989626:-	0.0195952457436556	0.246523388116308	3'UTR	no
KCNC4	chr1:110248681:+	0.0157232704402516	0.139303482587065	3'UTR	no
CD58	chr1:116567756:-	0.0561224489795918	0.196551724137931	intron	yes
WARS2-AS1	chr1:119184088:+	0.0416666666666667	0.172413793103448	intron	yes
ENSA	chr1:150623614:-	0.0486836606769745	0.233581365253963	3'UTR	no
EFHD2	chr1:15430054:+	0.0300751879699248	0.161111111111111	3'UTR	no
CHRNB2	chr1:154578409:+	0.048062015503876	0.157894736842105	3'UTR	no
NIT1	chr1:161125443:+	0.0590551181102362	0.187096774193548	3'UTR	no
PPOX	chr1:161178011:+	0.0412249705535925	0.18705035971223	3'UTR	no
	chr1:161370438:+	0.0591233435270133	0.231687898089172	intron	yes
	chr1:16467905:-	0.0385964912280702	0.23444976076555	exon	yes
SERTAD4	chr1:210246531:+	0.0575139146567718	0.18010752688172	intron	yes
NSL1	chr1:212726159:-	0.0556045895851721	0.403055848261328	3'UTR	no
RPS6KC1	chr1:213274605:+	0.0595327807083647	0.246012435793458	3'UTR	no
SLC30A10	chr1:219910395:-	0.0415094339622642	0.190635451505017	intron	yes
MARK1	chr1:220582897:+	0.03177727784027	0.214302517054811	intron	yes
TSNAX-DISC1	chr1:231561234:+	0.0469208211143695	0.226277372262774	3'UTR	no
HNRNPR	chr1:23304691:-	0.0438170410848007	0.195676523297491	3'UTR	no
PLD5	chr1:242500277:-	0.0443548387096774	0.600886917960089	intron	yes
ZNF496-DT	chr1:247377231:+	0.0515021459227468	0.519857029388404	exon	yes
FAM110D	chr1:26163961:+	0.0477741585233442	0.20863309352518	3'UTR	no
AZIN2	chr1:33123492:+	0.0354391371340524	0.336355394378966	3'UTR	no
CCDC30	chr1:42594132:+	0.0564853556485356	0.28219696969697	3'UTR	no
AGBL4	chr1:48726169:-	0.0341880341880342	0.52962962962963	intron	yes
FAF1	chr1:50437028:-	0.0412217531661286	0.15259362642475	3'UTR	no
DPYD	chr1:97928889:-	0.0513833992094862	0.200573065902579	intron	yes
PLPPR5	chr1:98890247:-	0.0249687890137328	0.481375358166189	3'UTR	no
SNRPB2	chr20:16741774:+	0.050509889809048	0.189679567207657	3'UTR	no
SLC24A3	chr20:19681987:+	0.0219244823386114	0.318425760286225	exon	yes
DUSP15	chr20:31847637:-	0.0342741935483871	0.253424657534247	3'UTR	no
GDAP1L1	chr20:44280371:+	0.051742997098968	0.251363326516701	3'UTR	no
KCNK15-AS1	chr20:44706187:-	0.0536971830985916	0.2	intron	yes
MOCS3	chr20:50963927:+	0.0225409836065574	0.12707182320442	3'UTR	no
GPCPD1	chr20:5546475:-	0.0393580435613298	0.208042643254684	3'UTR	no
ZGPAT	chr20:63720978:+	0.0193289569657185	0.132258064516129	intron	yes
	chr21:23359148:-	0.0485286525554982	0.16044776119403	intron	yes
IFNAR1	chr21:33359817:+	0.0486687036228721	0.273671594087095	3'UTR	no
WDR4	chr21:42846709:-	0.0325604341391219	0.162790697674419	intron	yes
PCBP3	chr21:45809201:+	0.0560245587106677	0.266932270916335	intron	yes
DRG1	chr22:31446826:+	0.0187415426251692	0.131586608442504	intron	yes
POLR2F	chr22:38041906:+	0.0416546416546417	0.203258052573121	exon	yes
TAB1	chr22:39435295:+	0.0438095238095238	0.333333333333333	intron	yes
SAMM50	chr22:44004775:+	0.00714161295941474	0.147521160822249	intron	yes
CREG2	chr2:101348765:-	0.0224215246636771	0.158959537572254	3'UTR	no
NIFK-AS1	chr2:121728559:+	0.0188679245283019	0.290836653386454	exon	yes
NR4A2	chr2:156335938:-	0.0185728250244379	0.194166666666667	intron	yes
NR4A2	chr2:156336698:-	0.0156402737047898	0.131666666666667	intron	yes
KCNH7	chr2:162837290:-	0.0509259259259259	0.17479674796748	intron	yes
SCN9A	chr2:166221392:-	0.0413694721825963	0.602587800369686	intron	yes
UBE2E3	chr2:181074385:+	0.021411307271963	0.267588300447143	intron	yes
NCKAP1	chr2:182909114:-	0.0573979591836735	0.348267385615732	3'UTR	no
MFSD6	chr2:190507225:+	0.024390243902439	0.154074562850544	intron	yes
KLF7	chr2:207074139:-	0.0263829399434977	0.23245432751922	3'UTR	no
FARSB	chr2:222566899:-	0.00640307347526813	0.127164179104478	3'UTR	no
MTERF4	chr2:241072168:-	0.0424682395644283	0.215291750503018	exon	yes
BOK-AS1	chr2:241558076:-	0.0540540540540541	0.54945054945055	intron	yes
CGREF1	chr2:27104825:-	0.0320441988950276	0.2	intron	yes
MPV17	chr2:27321905:-	0.0120048019207683	0.262948207171315	intron	yes
CLHC1	chr2:55215416:-	0.04	0.184357541899441	intron	yes
BCL11A	chr2:60457194:-	0.0187590187590188	0.146938775510204	3'UTR	no
LRRTM4	chr2:77516660:-	0.0542420027816412	0.295081967213115	3'UTR	no
GTPBP8	chr3:113005565:+	0.0594679186228482	0.247210804462713	intron	yes
ATG7	chr3:11557675:+	0.0364583333333333	0.151162790697674	3'UTR	no
RYK	chr3:134152643:-	0.0246679316888046	0.213497453310696	intron	yes
	chr3:135359218:-	0.0485175202156334	0.17921146953405	intron	yes
ARMC8	chr3:138246718:+	0.0287286063569682	0.183650190114068	3'UTR	no
ARMC8	chr3:138246882:+	0.0305623471882641	0.140304182509506	3'UTR	no
	chr3:157176990:+	0.0382409177820268	0.206650831353919	exon	yes
SATB1	chr3:18345387:-	0.0520732883317261	0.2302396736359	3'UTR	no
PAK2	chr3:196750619:+	0.0165461624026696	0.130042313117066	intron	yes
RUBCN	chr3:197668867:-	0.04141689373297	0.192356086819755	3'UTR	no
	chr3:28610243:+	0.00659563673262303	0.214220601640839	intron	yes
SNRK	chr3:43348836:+	0.0134966777408638	0.121086675291074	3'UTR	no
ZNF589	chr3:48289906:+	0.0147167034584253	0.119675456389452	intron	yes
NME6	chr3:48291293:-	0.036101083032491	0.146788990825688	3'UTR	no
P4HTM	chr3:48999782:+	0.0409889394925179	0.260869565217391	3'UTR	no
FHIT	chr3:60208251:-	0.0242424242424242	0.319548872180451	intron	yes
RPL23AP49	chr3:75647052:-	0.058968058968059	0.190635451505017	intron	yes
NSUN3	chr3:94129190:+	0.0157998683344305	0.123188405797101	3'UTR	no
CISD2	chr4:102888038:+	0.0465660009741841	0.281136087484812	3'UTR	no
AP1AR	chr4:112272713:+	0.047976011994003	0.267657992565056	3'UTR	no
GAB1	chr4:143470976:+	0.0303030303030303	0.234756097560976	3'UTR	no
QDPR	chr4:17483034:-	0.0294336810730253	0.177785727061349	intron	yes
SH3BP2	chr4:2841095:+	0.0386313465783665	0.209439528023599	3'UTR	no
LIAS	chr4:39485108:+	0.0236220472440945	0.177446102819237	3'UTR	no
SCFD2	chr4:53141117:-	0.0119363395225464	0.1953125	intron	yes
SRD5A3	chr4:55373096:+	0.0485436893203884	0.291044776119403	3'UTR	no
TMEM165	chr4:55431121:+	0.024906600249066	0.225506756756757	intron	yes
ZNF595	chr4:63244:+	0.0405405405405405	0.171232876712329	intron	yes
MAPK10	chr4:86000329:-	0.0423113356488791	0.281609611348339	3'UTR	no
EPB41L4A-AS1	chr5:112164272:+	0.0565675376825933	0.213337341550178	exon	yes
HNRNPA0	chr5:137751385:-	0.0492828078470596	0.195510026155187	3'UTR	no
KDM3B	chr5:138360363:+	0.00684505289359054	0.130633572828217	intron	yes
PURA	chr5:140110296:+	0.0106666666666667	0.148373983739837	intron	yes
TNIP1	chr5:151083636:-	0.0256204963971177	0.384180790960452	intron	yes
LINC02217	chr5:17440377:+	0.0511440107671602	0.166666666666667	exon	yes
MRNIP	chr5:179861285:-	0.0134640522875817	0.128294036061026	intron	yes
	chr5:268745:+	0.0356294536817102	0.152422126150094	intron	yes
DROSHA	chr5:31400496:-	0.0591950151566184	0.196809338521401	3'UTR	no
ISL1-DT	chr5:51379566:-	0.0526058472670382	0.379542899962533	intron	yes
SMIM15-AS1	chr5:61186555:+	0.0257009345794393	0.149717514124294	intron	yes
SLC30A5	chr5:69131070:+	0.0281280310378274	0.158415841584158	3'UTR	no
TMEM161B-DT	chr5:88300471:+	0.0371853546910755	0.176319176319176	intron	yes
NR2F1-AS1	chr5:93409824:-	0.0523138832997988	0.211267605633803	exon	yes
SLF1	chr5:94697737:+	0.0426439232409382	0.18	intron	yes
NCOA7	chr6:125932032:+	0.0436796823295831	0.164049810503519	3'UTR	no
	chr6:149865426:+	0.0557184750733138	0.227272727272727	intron	yes
TIAM2	chr6:154856135:+	0.056	0.224894377640559	intron	yes
GTF2H5	chr6:158199343:+	0.0414038936111873	0.167523879500367	3'UTR	no
RPS6KA2	chr6:166409821:-	0.0433939219771535	0.368333333333333	3'UTR	no
ZKSCAN4	chr6:28241698:-	0.0214477211796247	0.142123287671233	3'UTR	no
POLR1HASP	chr6:30005391:-	0.0283975659229209	0.172025723472669	intron	yes
PPP1R11	chr6:30067880:+	0.00822524517557735	0.108504398826979	intron	yes
TAP2	chr6:32825415:-	0.0439350525310411	0.16551724137931	3'UTR	no
CNR1	chr6:88165161:-	0.0424184261036468	0.149165202108963	intron	yes
LYRM2	chr6:89633843:-	0.0515759312320917	0.220802919708029	3'UTR	no
KLHL32	chr6:97116816:+	0.0512048192771084	0.328571428571429	intron	yes
TSTD3	chr6:99569095:+	0.0478927203065134	0.344155844155844	exon	yes
ACHE	chr7:100891540:-	0.0214036834245894	0.163090128755365	intron	yes
FAM185A	chr7:102797602:+	0.0305810397553517	0.160377358490566	intron	yes
CCDC71L	chr7:106654363:-	0.0447387258410881	0.168079616660523	3'UTR	no
IMMP2L	chr7:111108552:-	0.0314009661835749	0.234375	intron	yes
NDUFA5	chr7:123536999:-	0.00147550802764021	0.117251928704443	3'UTR	no
	chr7:128476174:+	0.0445026178010471	0.212014134275618	intron	yes
CEP41	chr7:130393771:-	0.0585558252427185	0.272579772850189	3'UTR	no
	chr7:155609653:-	0.0143415906127771	0.23696682464455	intron	yes
MEOX2	chr7:15626880:-	0.0304347826086957	0.1875	exon	yes
PTPRN2	chr7:158308465:-	0.052983825989961	0.296807592752373	intron	yes
BBS9	chr7:33613617:+	0.0238095238095238	0.240212342402123	intron	yes
BBS9	chr7:33626329:+	0.0406746031746032	0.258792302587923	intron	yes
HECW1	chr7:43446679:+	0.0200296735905045	0.221186856302109	intron	yes
STK17A	chr7:43626784:+	0.0459965928449745	0.191244239631336	3'UTR	no
VWC2	chr7:49917916:+	0.0242424242424242	0.135802469135802	3'UTR	no
EGFR	chr7:55021186:+	0.0581818181818182	0.476394849785408	intron	yes
SUMF2	chr7:56065532:+	0.00940438871473354	0.290909090909091	intron	yes
	chr7:67327795:+	0.0584795321637427	0.172811059907834	intron	yes
AUTS2	chr7:69674593:+	0.0447476125511596	0.607418067031845	intron	yes
ELAPOR2	chr7:86877816:-	0.0463045414069457	0.217311906501096	3'UTR	no
ADCY8	chr8:130901663:-	0.0378787878787879	0.422651933701657	intron	yes
MROH1	chr8:144182584:+	0.0356347438752784	0.527472527472528	intron	yes
ADAM7-AS1	chr8:24909395:-	0.0455882352941176	0.252539912917271	intron	yes
GPAT4	chr8:41625000:+	0.045874919879132	0.335762962962963	3'UTR	no
ATP6V1H	chr8:53715555:-	0.0503321033210332	0.192238888124398	3'UTR	no
TMEM68	chr8:55733972:-	0.0286320254506893	0.161877394636015	intron	yes
STAU2	chr8:73526839:-	0.030966103350591	0.147635524798155	intron	yes
STAU2	chr8:73535733:-	0.0391716323141545	0.154555940023068	intron	yes
UBE2W	chr8:73786223:-	0.0542255552350736	0.243394119836249	3'UTR	no
STMN2	chr8:79617048:+	0.000206918091668619	0.390491531936275	intron	yes
E2F5	chr8:85182854:+	0.0364173228346457	0.335605663345569	intron	yes
ERI1	chr8:9040713:+	0.0340798442064265	0.178206583427923	intron	yes
OTUD6B-AS1	chr8:91059907:-	0.0430300313760645	0.151643690349947	exon	yes
UQCRB	chr8:96227837:-	0.0190331125827815	0.203707394857485	3'UTR	no
VPS13B-DT	chr8:98958226:-	0.0230024213075061	0.201856148491879	intron	yes
RBM18	chr9:122237637:-	0.0262773722627737	0.130857648099027	3'UTR	no
NTNG2	chr9:132244530:+	0.0207416719044626	0.229426433915212	3'UTR	no
EXD3	chr9:137306896:-	0.0138339920948617	0.148936170212766	3'UTR	no
EXD3	chr9:137343159:-	0.0408432147562582	0.156028368794326	3'UTR	no
SNAPC3	chr9:15461991:+	0.0350785340314136	0.138426626323752	3'UTR	no
VLDLR	chr9:2660054:+	0.0349090909090909	0.284921369102683	3'UTR	no
TLN1	chr9:35697338:-	0.0362991266375546	0.15893536121673	3'UTR	no
JAK2	chr9:5128081:+	0.0313778990450205	0.402892561983471	3'UTR	no
ERMP1	chr9:5776663:-	0.0156806842480399	0.165816326530612	intron	yes
FAM120AOS	chr9:93436004:-	0.0199057097957046	0.123456790123457	intron	yes
ZNF782	chr9:96841522:-	0.0212765957446809	0.131868131868132	intron	yes
PTPRD	chr9:9983471:-	0.0145408042438308	0.333111120369985	intron	yes
MORC4	chrX:106914809:-	0.0592334494773519	0.287112561174551	intron	yes
AMMECR1	chrX:110316206:-	0.0518234165067179	0.29593094944513	intron	yes
MCTS1	chrX:120621157:+	0.0151669286969389	0.210258043963046	3'UTR	no
FGF13	chrX:138614730:-	0.0543313708999159	0.367576243980738	3'UTR	no
MRFAP1P1	chrX:153609261:+	0.0496240601503759	0.271052631578947	exon	yes
G6PD	chrX:154518529:-	0.0573770491803279	0.206106870229008	exon	yes
DHRSX	chrX:2233625:-	0.0404411764705882	0.176576576576577	intron	yes
SYP	chrX:49191252:-	0.0350194552529183	0.182051282051282	3'UTR	no
GPR173	chrX:53080612:+	0.0497392259127093	0.232738557020947	3'UTR	no
SMC1A	chrX:53379697:-	0.00645695364238411	0.198738170347003	3'UTR	no
LINC01278	chrX:63397468:-	0.0266666666666667	0.216129032258065	exon	yes
PDZD11	chrX:70283981:-	0.03710407239819	0.248366013071895	intron	yes
AKIRIN1	chr1:39007689:+	0.0461097763814452	0.260389087141706	3'UTR extension	no
PPIE	chr1:39766107:+	0.0458254865034526	0.704311665572335	3'UTR extension	no
ZFYVE9	chr1:52349654:+	0.0268741159830269	0.135922330097087	3'UTR extension	no
SLC6A17	chr1:110203695:+	0.00805194805194805	0.426910299003322	3'UTR extension	no
PRPF3	chr1:150353337:+	0.0115463917525773	0.115894039735099	3'UTR extension	no
ACKR1	chr1:159207479:+	0.0210176991150442	0.143814576933817	3'UTR extension	no
NCSTN	chr1:160362438:+	0.0223089793641941	0.203508771929825	3'UTR extension	no
SWT1	chr1:185294657:+	0.0242018537590113	0.182049418604651	3'UTR extension	no
TRIM58	chr1:247897406:+	0.0572597137014315	0.178082191780822	3'UTR extension	no
TNFRSF25	chr1:6460392:-	0.0546623794212219	0.194835680751174	3'UTR extension	no
ERI3	chr1:44217040:-	0.0235414534288639	0.34051724137931	3'UTR extension	no
HECTD3	chr1:44999614:-	0.0313152400835073	0.224299065420561	3'UTR extension	no
TM2D1	chr1:61679486:-	0.0124375765570527	0.171545454545455	3'UTR extension	no
LRIF1	chr1:110943458:-	0.018887722980063	0.148876404494382	3'UTR extension	no
NBPF11	chr1:148100200:-	0.0327272727272727	0.390064397424103	3'UTR extension	no
RBBP5	chr1:205084511:-	0.0336906584992343	0.173076923076923	3'UTR extension	no
BPNT1	chr1:220057083:-	0.00856954515491101	0.131408661025386	3'UTR extension	no
FH	chr1:241494232:-	0.0186781609195402	0.13519313304721	3'UTR extension	no
MSRB2	chr10:23124879:+	0.0277777777777778	0.149284253578732	3'UTR extension	no
MSRB2	chr10:23126763:+	0.0423280423280423	0.158145875937287	3'UTR extension	no
TIMM23	chr10:46006424:+	0.0234260614934114	0.133244503664224	3'UTR extension	no
CDHR1	chr10:84221685:+	0.050489438433797	0.228661749209694	3'UTR extension	no
BTAF1	chr10:92033661:+	0.0345622119815668	0.183129055515501	3'UTR extension	no
GPRIN2	chr10:46537319:-	0.0192926045016077	0.141356255969436	3'UTR extension	no
ASCC1	chr10:72092138:-	0.0591752261229496	0.178036605657238	3'UTR extension	no
SFXN4	chr10:119136749:-	0.0267571884984026	0.220289855072464	3'UTR extension	no
DNAJC24	chr11:31433241:+	0.043338683788122	0.145833333333333	3'UTR extension	no
TKFC	chr11:61356182:+	0.0555555555555556	0.714912280701754	3'UTR extension	no
IFITM10	chr11:1728663:-	0.0371287128712871	0.419225634178905	3'UTR extension	no
OSBPL5	chr11:3084060:-	0.0248645768581831	0.286966355668646	3'UTR extension	no
TAF10	chr11:6604774:-	0.0332594235033259	0.241935483870968	3'UTR extension	no
MRPL17	chr11:6675580:-	0.0230650948231676	0.176949941792782	3'UTR extension	no
SVIP	chr11:22810564:-	0.0483352616017483	0.351219512195122	3'UTR extension	no
ACP2	chr11:47234453:-	0.0201463971526425	0.180260707635009	3'UTR extension	no
CWF19L2	chr11:107322125:-	0.0171184022824536	0.136200716845878	3'UTR extension	no
ALKBH8	chr11:107499206:-	0.0250521920668058	0.222222222222222	3'UTR extension	no
CADM1	chr11:115164615:-	0.00922728253831211	0.172594331106698	3'UTR extension	no
ITFG2	chr12:2859906:+	0.0530973451327434	0.355	3'UTR extension	no
PEX5	chr12:7221803:+	0.0304568527918782	0.327225130890052	3'UTR extension	no
STRAP	chr12:15904441:+	0.0577548005908419	0.316149142788635	3'UTR extension	no
DIP2B	chr12:50752522:+	0.0436085219707057	0.201961496549219	3'UTR extension	no
RITA1	chr12:113195495:+	0.0291428571428571	0.158910329171396	3'UTR extension	no
SRRM4	chr12:119163271:+	0.00896946564885496	0.134362934362934	3'UTR extension	no
ZNF384	chr12:6665036:-	0.0312965722801788	0.445244956772334	3'UTR extension	no
LPCAT3	chr12:6974810:-	0.0163216560509554	0.155102040816327	3'UTR extension	no
PPP1R12A	chr12:79772144:-	0.0198946752486834	0.127711261495749	3'UTR extension	no
NUDT15	chr13:48054186:+	0.0133206470028544	0.123148148148148	3'UTR extension	no
LAMP1	chr13:113327074:+	0.0157632581306768	0.166505628834011	3'UTR extension	no
VWA8	chr13:41562952:-	0.0334788937409025	0.222988505747126	3'UTR extension	no
PNP	chr14:20481949:+	0.0302857142857143	0.212556053811659	3'UTR extension	no
SCFD1	chr14:30740461:+	0.0110782865583456	0.185286103542234	3'UTR extension	no
PRPF39	chr14:45117556:+	0.0211492418196329	0.141292442497262	3'UTR extension	no
TMEM63C	chr14:77263824:+	0.0248709526044111	0.277940784209122	3'UTR extension	no
ZFYVE19	chr15:40819088:+	0.00612391930835735	0.137437365783822	3'UTR extension	no
ADAM10	chr15:58587092:-	0.0413985413985414	0.149938260716176	3'UTR extension	no
TIPIN	chr15:66332085:-	0.0235507246376812	0.129533678756477	3'UTR extension	no
WDR73	chr15:84637553:-	0.04	0.202830188679245	3'UTR extension	no
UBFD1	chr16:23576365:+	0.0138855390552321	0.12732544092776	3'UTR extension	no
TANGO6	chr16:69086515:+	0.0221169036334913	0.290566037735849	3'UTR extension	no
SLX4	chr16:3579652:-	0.0198848770277342	0.137593984962406	3'UTR extension	no
NGFR	chr17:49519399:+	0.058133035215204	0.196072931276297	3'UTR extension	no
MGAT5B	chr17:76953929:+	0.0342910101946247	0.44017094017094	3'UTR extension	no
RAC3	chr17:82035172:+	0.0476534296028881	0.312211020995983	3'UTR extension	no
NLE1	chr17:35125555:-	0.00746697300402068	0.108490566037736	3'UTR extension	no
DUSP3	chr17:43763584:-	0.0308711587256837	0.209048723897912	3'UTR extension	no
POLG2	chr17:64473930:-	0.0434782608695652	0.188564476885645	3'UTR extension	no
MXRA7	chr17:76669163:-	0.00743626062322946	0.217147660409078	3'UTR extension	no
RFNG	chr17:82046556:-	0.0217317487266554	0.51063829787234	3'UTR extension	no
SMCHD1	chr18:2806914:+	0.0170588235294118	0.191251830161054	3'UTR extension	no
PIK3C3	chr18:42090742:+	0.0371490280777538	0.227732154137713	3'UTR extension	no
TXNL4A	chr18:79966581:-	0.0284754521963824	0.224936010115028	3'UTR extension	no
SPRED3	chr19:38401568:+	0.035034272658035	0.152542372881356	3'UTR extension	no
ZNF574	chr19:42083223:+	0.0176767676767677	0.16246953696182	3'UTR extension	no
ZNF284	chr19:44093723:+	0.039236479321315	0.16023166023166	3'UTR extension	no
ZNF749	chr19:57456125:+	0.0387453874538745	0.3125	3'UTR extension	no
PLPPR3	chr19:810907:-	0.0366180410836559	0.138669673055242	3'UTR extension	no
MOB3A	chr19:2066204:-	0.0499194847020934	0.334736842105263	3'UTR extension	no
DYRK1B	chr19:39821672:-	0.00404858299595142	0.180921052631579	3'UTR extension	no
LMTK3	chr19:48482178:-	0.0280373831775701	0.260593220338983	3'UTR extension	no
DPYSL5	chr2:26951292:+	0.0395996400032727	0.513229513153916	3'UTR extension	no
SIX3	chr2:44948084:+	0.0483870967741936	0.626373626373626	3'UTR extension	no
NAGK	chr2:71084691:+	0.023566734647632	0.244525547445256	3'UTR extension	no
BCL2L11	chr2:111170462:+	0.0214876033057851	0.17910447761194	3'UTR extension	no
RAB6C	chr2:129985638:+	0.0413005272407733	0.172444444444444	3'UTR extension	no
DNAJC10	chr2:182798653:+	0.0194753577106518	0.124874623871615	3'UTR extension	no
GLS	chr2:190967371:+	0.00868621064060804	0.168844746471511	3'UTR extension	no
CFLAR	chr2:201179363:+	0.0371650821089023	0.18187410293213	3'UTR extension	no
CDK5R2	chr2:218966064:+	0.019614253023864	0.143617021276596	3'UTR extension	no
DIS3L2	chr2:232344706:+	0.023121387283237	0.209150326797386	3'UTR extension	no
D2HGDH	chr2:241772531:+	0.0558510638297872	0.23826714801444	3'UTR extension	no
CGREF1	chr2:27096498:-	0.033085194375517	0.141176470588235	3'UTR extension	no
UCN	chr2:27305402:-	0.0225563909774436	0.20675355450237	3'UTR extension	no
SPRED2	chr2:65306541:-	0.0103092783505155	0.126019945602901	3'UTR extension	no
POLR1A	chr2:86015775:-	0.0111856823266219	0.136156351791531	3'UTR extension	no
FAHD2B	chr2:97078748:-	0.0204855842185129	0.366890380313199	3'UTR extension	no
METTL8	chr2:171311268:-	0.050761421319797	0.154676258992806	3'UTR extension	no
SESTD1	chr2:179100397:-	0.0245918298218278	0.152429369114093	3'UTR extension	no
WDR12	chr2:202872320:-	0.0307627475769069	0.16218113737421	3'UTR extension	no
GSS	chr20:34923540:-	0.0143587726199843	0.174077578051088	3'UTR extension	no
SCAF4	chr21:31670661:-	0.0215686274509804	0.263406940063091	3'UTR extension	no
TBC1D22A	chr22:47179089:+	0.0274725274725275	0.284974093264249	3'UTR extension	no
LRRC75B	chr22:24580728:-	0.0135214579659024	0.129485179407176	3'UTR extension	no
FOXRED2	chr22:36482293:-	0.0170092133238838	0.146529562982005	3'UTR extension	no
THUMPD3	chr3:9389318:+	0.0240187463386057	0.169476082004556	3'UTR extension	no
OXNAD1	chr3:16352093:+	0.0417391304347826	0.195635816403311	3'UTR extension	no
OXSM	chr3:25797141:+	0.0263736263736264	0.181992337164751	3'UTR extension	no
CNOT10	chr3:32777441:+	0.0216606498194946	0.2184637068358	3'UTR extension	no
C3orf14	chr3:62338706:+	0.00420388859695218	0.111689814814815	3'UTR extension	no
C3orf14	chr3:62339610:+	0.00262743037309511	0.140817901234568	3'UTR extension	no
ARL13B	chr3:94057349:+	0.0440677966101695	0.168761220825853	3'UTR extension	no
PLXNA1	chr3:127041201:+	0.0107655502392344	0.121153697848384	3'UTR extension	no
NME6	chr3:48289910:-	0.0506329113924051	0.26518691588785	3'UTR extension	no
ALG3	chr3:184238896:-	0.0257842715943275	0.139492753623188	3'UTR extension	no
PCDH7	chr4:31151681:+	0.0507246376811594	0.219767441860465	3'UTR extension	no
NUDT9	chr4:87461806:+	0.00912162162162162	0.119351408825093	3'UTR extension	no
SEC24B	chr4:109545359:+	0.0310077519379845	0.193836171938362	3'UTR extension	no
ACOX3	chr4:8354655:-	0.0463855421686747	0.259493670886076	3'UTR extension	no
CHIC2	chr4:54008378:-	0.0517241379310345	0.15219421101774	3'UTR extension	no
TRAM1L1	chr4:117082163:-	0.0592592592592593	0.188010899182561	3'UTR extension	no
HMGB2	chr4:173329797:-	0.01629238221048	0.193268441421367	3'UTR extension	no
CDK7	chr5:69280630:+	0.0372340425531915	0.272064186725018	3'UTR extension	no
RASA1	chr5:87394391:+	0.0258736559139785	0.209389281262983	3'UTR extension	no
PSD2	chr5:139845638:+	0.0399532710280374	0.159866880315543	3'UTR extension	no
PCDHA4	chr5:141014837:+	0.0157342657342657	0.200520833333333	3'UTR extension	no
TRIM23	chr5:65585727:-	0.0346873573710634	0.173158640226629	3'UTR extension	no
CLINT1	chr5:157783120:-	0.0235528942115768	0.209007433318758	3'UTR extension	no
ZFP62	chr5:180843577:-	0.0253754531330917	0.133634311512415	3'UTR extension	no
ADGRB3	chr6:69391723:+	0.012311901504788	0.126666666666667	3'UTR extension	no
PRDM13	chr6:99615658:+	0.055596738324685	0.162055335968379	3'UTR extension	no
FAM229B	chr6:112106566:+	0.0442583732057416	0.219858156028369	3'UTR extension	no
SERPINB9	chr6:2884993:-	0.0404964075767472	0.24317086234601	3'UTR extension	no
FRS3	chr6:41765369:-	0.0280373831775701	0.161290322580645	3'UTR extension	no
SNX14	chr6:85501112:-	0.0272727272727273	0.128865979381443	3'UTR extension	no
TFB1M	chr6:155229748:-	0.0191637630662021	0.189453125	3'UTR extension	no
BLVRA	chr7:43810611:+	0.0266235764850723	0.209746460322687	3'UTR extension	no
ZNF138	chr7:64834878:+	0.054026503567788	0.155080213903743	3'UTR extension	no
ZSCAN25	chr7:99672540:+	0.0580260303687636	0.165569143932267	3'UTR extension	no
LRWD1	chr7:102476243:+	0.0327153762268266	0.185483870967742	3'UTR extension	no
PSMC2	chr7:103373948:+	0.0548909218859958	0.600833010461062	3'UTR extension	no
MEST	chr7:130510540:+	0.0177619893428064	0.160852713178295	3'UTR extension	no
MAGI2	chr7:78014288:-	0.0227642276422764	0.161500815660685	3'UTR extension	no
ERLIN2	chr8:37762025:+	0.0471491228070175	0.183845029239766	3'UTR extension	no
SPIDR	chr8:47737018:+	0.051930758988016	0.176954732510288	3'UTR extension	no
UBXN2B	chr8:58453627:+	0.0324286217835742	0.158750157490236	3'UTR extension	no
ZNF517	chr8:144816968:+	0.0428571428571429	0.18978102189781	3'UTR extension	no
RNF122	chr8:33542983:-	0.056731583403895	0.212938005390836	3'UTR extension	no
ATP6V1H	chr8:53713054:-	0.00139729855612483	0.165011286681716	3'UTR extension	no
SHARPIN	chr8:144094420:-	0.0293180369662205	0.171003717472119	3'UTR extension	no
PLGRKT	chr9:5354489:-	0.0224550898203593	0.12992125984252	3'UTR extension	no
TLN1	chr9:35692794:-	0.0050251256281407	0.157894736842105	3'UTR extension	no
SURF6	chr9:133326218:-	0.0306779447039515	0.166629931672912	3'UTR extension	no
RNF208	chr9:137219583:-	0.0483351235230935	0.58037922506183	3'UTR extension	no
NSMF	chr9:137445195:-	0.0521202307458759	0.339928057553957	3'UTR extension	no
PDHA1	chrX:19366719:+	0.0376153846153846	0.226909686668032	3'UTR extension	no
UBA1	chrX:47217646:+	0.0177853575344134	0.292098197161488	3'UTR extension	no
COX7B	chrX:77909737:+	0.0478377572323293	0.213305174234424	3'UTR extension	no
ELK1	chrX:47631616:-	0.0189910979228487	0.780561883067578	3'UTR extension	no
FGD1	chrX:54441090:-	0.0515063168124393	0.386622073578595	3'UTR extension	no
RAB39B	chrX:155255938:-	0.0365736284889317	0.207171314741036	3'UTR extension	no
ACKR1	chr1:159207479:+	0.0213723284589426	0.147016842706252	3'UTR extension	no
COMTD1	chr10:75229830:-	0.010597302504817	0.139902676399027	3'UTR extension	no
OXSM	chr3:25797141:+	0.0268156424581006	0.198329853862213	3'UTR extension	no
