## Supplemental Table S6 for "TDP-43 nuclear loss in FTD/ALS causes widespread alternative polyadenylation changes"

Table S3. List of qPCR primers
Primer name	Primer sequence
TMEM106B_total_forward	GCCTCCATCATGACACACTTAC
TMEM106B_total_reverse	GGGGCATTTCTATTTGTTTGCT
TMEM106B_long_3UTR_forward	TGCAGGACTCAACTACTTATCAC
TMEM106B_long_3UTR_reverse	TGTAATGGCCTCCTCTTCTTGA
GAPDH_forward	GTTCGACAGTCAGCCGCATC
GAPDH_reverse	GGAATTTGCCATGGGTGGA
RPLP0_forward	TCTACAACCCTGAAGTGCTTGAT
RPLP0_reverse	CAATCTGCAGACAGACACTGG
Firefly_fwd	TGTTCATCGGTGTGGCTGTG
Firefly_rev	GAAGCCCTGGTAGTCGGTCT
hRluc_fwd	GCCATCGTCCATGCTGAGAG
hRluc_rev	ACCTCGCCCTTCTCCTTGAA
ELP1_short_fwd	AAGCTGAGCCTGCTAGACTG
ELP1_short_rev	ATAGCCAGCCCTCAAAGAGC
ELP1_long_fwd	TGCACAGTTGGTGTGAGTGA
ELP1_long_rev	GTGAGGGCGTGGAGAATTGA
NEFL_short_fwd	AGC CAC TCT GCA AGC AAA CA
NEFL_short_rev	TCA CCA ACC AAC CAA CCA GT
NEFL_long_fwd	GCA CAC AGG ATA GAG GAT GGT
NEFL_long_rev	AGG CGT CTC CTC AGA AAC AAA
SFPQ_short_fwd	TTA CCT GCC CAA ACA GAC CA
SFPQ_short_rev	AGG GTC CTA GAG GAA TGG GG
SFPQ_long_fwd	CTC AAG ACA TCA CAC AGC GT
SFPQ_long_rev	CCT CCT TCC ACT CCT TCT CG
