## Supplemental Table S7 for "TDP-43 nuclear loss in FTD/ALS causes widespread alternative polyadenylation changes"

### Sheet: Summary
Variable	Controls (N=27)	FTLD-TDP (N=56)
Age at death (yrs)	81 (55, 99)	76 (52, 100)
Sex (females)	12 (44.4%)	26 (46.4%)
Survival after onset (yrs)	NA	8 (2, 20)
The sample median (minimum, maximum) is given for continuous variables (age, survival after onset), categorical variables (sex) were summarized with number and percentage of patients. Note survival after onset was unavailable for 4 FTLD-TDP cases.

### Sheet: Samples deidentified
Main ID	Long/Total AG	Study group	Age at death	1_ID list and demographics.Sex	1_ID list and demographics.Race	Ethnicity (Hispanic or Latino)	Brain Bank Pathological Table_Dr Dickson.Sex	Duration
21	0.00929605	Controls	55	M	White	No	M	NA
22	0.00974916	Controls	76	M	White	No	M	NA
23	0.0232376	Controls	80	M	White	No	M	NA
24	0.00990471	Controls	89	M	White	No	M	NA
25	0.0101884	Controls	89	F	White	No	F	NA
26	0.00827784	Controls	82	M	White	No	M	NA
27	0.0157903	Controls	65	F	White	No	F	NA
28	0.0157762	Controls	73	F	White	No	F	NA
29	0.00552265	Controls	99	F	White	No	F	NA
30	0.0108461	Controls	81	M	White	No	M	NA
31	0.0154358	Controls	62	F	White	No	F	NA
32	0.022967	Controls	78	M	White	No	M	NA
58	0.0162524	Controls	95	M	White	No	M	NA
59	0.0111418	Controls	86	M	White	No	M	NA
60	0.0109838	Controls	61	M	White	No	M	NA
61	0.0155754	Controls	75	M	White	No	M	NA
62	0.0150055	Controls	64	M	White	No	M	NA
63	0.0157357	Controls	57	F	White	No	F	NA
75	0.011911	Controls	74	F	White	No	F	NA
76	0.0114072	Controls	93	F	White	No	F	NA
77	0.0226337	Controls	81	M	White	No	M	NA
78	0.0178269	Controls	88	M	White	No	M	NA
79	0.021318	Controls	91	F	White	No	F	NA
80	0.00847707	Controls	82	M	White	No	M	NA
81	0.0188057	Controls	90	F	White	No	F	NA
82	0.0178772	Controls	60	F	White	No	F	NA
83	0.0221826	Controls	86	F	White	Yes	F	NA
1	0.0190858	FTLD-TDP	68	M	White	No	M	4
2	0.00582655	FTLD-TDP	88	F	White	No	F	7
3	0.0153388	FTLD-TDP	82	M	White	No	M	9
4	0.0194865	FTLD-TDP	76	F	White	No	F	11
5	0.00742802	FTLD-TDP	83	F	White	No	F	12
6	0.0302009	FTLD-TDP	76	M	White	No	M	10
7	0.0153181	FTLD-TDP	84	M	White	No	M	10
8	0.0307395	FTLD-TDP	78	M	White	No	M	16
9	0.016831	FTLD-TDP	86	F	White	No	F	10
10	0.0166925	FTLD-TDP	83	F	White	No	F	5
11	0.0185405	FTLD-TDP	87	F	White	No	F	20
12	0.0123993	FTLD-TDP	66	M	White	No	M	8
13	0.0323314	FTLD-TDP	83	F	White	No	F	9
14	0.00842725	FTLD-TDP	88	F	White	No	F	7
15	0.0205333	FTLD-TDP	77	M	White	No	M	6
16	0.0265017	FTLD-TDP	100	M	White	No	M	16
17	0.0220041	FTLD-TDP	81	F	White	No	F	3
18	0.00700065	FTLD-TDP	78	M	White	No	M	2
19	0.0156849	FTLD-TDP	90	F	White	No	F	8
20	0.0152707	FTLD-TDP	94	F	White	No	F	NA
33	0.0170821	FTLD-TDP	76	M	White	No	M	15
34	0.019969	FTLD-TDP	70	F	White	No	F	12
35	0.0205189	FTLD-TDP	70	M	White	No	M	10
36	0.0291088	FTLD-TDP	56	F	White	No	F	12
37	0.0185498	FTLD-TDP	75	M	White	No	M	6
38	0.00919945	FTLD-TDP	57	F	White	No	F	3
39	0.0147203	FTLD-TDP	83	F	White	No	F	5
40	0.0188268	FTLD-TDP	83	F	White	No	F	8
41	0.0247399	FTLD-TDP	86	M	White	No	M	12
42	0.0240045	FTLD-TDP	72	M	White	No	M	2
43	0.0119123	FTLD-TDP	71	M	White	No	M	5
44	0.0205372	FTLD-TDP	82	M	White	No	M	7
45	0.0247348	FTLD-TDP	73	F	White	No	F	NA
46	0.0070463	FTLD-TDP	64	M	White	No	M	9
47	0.0128957	FTLD-TDP	74	M	White	No	M	6
48	0.0332031	FTLD-TDP	80	M	White	No	M	10
49	0.0138606	FTLD-TDP	90	F	White	No	F	14
50	0.0249246	FTLD-TDP	71	M	White	No	M	6
51	0.0202292	FTLD-TDP	66	M	White	No	M	NA
52	0.0279224	FTLD-TDP	66	M	White	No	M	3
53	0.0147987	FTLD-TDP	62	M	White	No	M	6
54	0.0141925	FTLD-TDP	52	M	White	No	M	7
55	0.0200777	FTLD-TDP	85	F	White	No	F	15
56	0.0212055	FTLD-TDP	66	M	White	No	M	NA
57	0.014931	FTLD-TDP	66	M	White	No	M	11
64	0.0143849	FTLD-TDP	77	M	White	No	M	3
65	0.0175335	FTLD-TDP	79	F	White	No	F	5
66	0.0217852	FTLD-TDP	63	M	White	No	M	5
67	0.0150339	FTLD-TDP	75	F	White	No	F	9
68	0.00529317	FTLD-TDP	67	F	White	No	F	3
69	0.0104015	FTLD-TDP	65	F	White	No	F	10
70	0.0282644	FTLD-TDP	63	F	White	No	F	8
71	0.0216594	FTLD-TDP	74	M	White	No	M	7
72	0.0149937	FTLD-TDP	66	F	White	No	F	6
73	0.0281258	FTLD-TDP	86	F	White	No	F	16
74	0.0197808	FTLD-TDP	76	M	White	No	M	7
